# Dissecting Mammalian Spermatogenesis Using Spatial Transcriptomics

**DOI:** 10.1101/2020.10.17.343335

**Authors:** Haiqi Chen, Evan Murray, Anisha Laumas, Jilong Li, Xichen Nie, Jim Hotaling, Jingtao Guo, Bradley R. Cairns, Evan Z. Macosko, C. Yan Cheng, Fei Chen

## Abstract

Single-cell RNA sequencing has revealed extensive molecular diversity in gene programs governing mammalian spermatogenesis but fails to delineate their dynamics in the native context of seminiferous tubules — the spatially-confined functional units of spermatogenesis. Here, we use Slide-seq, a novel spatial transcriptomics technology, to generate a comprehensive spatial atlas that captures the spatial gene expression patterns at near single-cell resolution in the mouse and human testis. By using Slide-seq data, we devise a computational framework that accurately localizes testicular cell types in individual seminiferous tubules. Unbiased spatial transcriptome analysis systematically identifies spatially patterned genes and gene programs, nominating genes with previously underappreciated but important functions in spermatogenesis. Using the human testicular spatial atlas, we identify two spatially segregated spermatogonial populations composed of stem cells at distinct transcriptional states. Finally, a comparison of the spatial atlas generated from the wild type and diabetic mouse testis reveals a disruption in the spatial cellular organization in diabetic seminiferous tubules.
