## Supplemental Table 1 for "Dissecting Mammalian Spermatogenesis Using Spatial Transcriptomics"

### Sheet: Mouse SP Gene List
Gene Name	Stage I-III	Stage IV-VI	Stage VII-VIII	Stage IX-XII
Odf1	1	1	1	1		Note: 1 represents a gene with non-random spatial distribution; 0 represents no specific spatial expression pattern.
mt-Nd1	1	1	1	1
4930571K23Rik	1	1	1	1
Spata18	1	1	1	1
Smcp	1	1	1	1
Reep6	1	1	1	1
Oaz3	1	1	1	1
4933411K16Rik	1	1	1	1
Csnk1g2	1	1	1	1
Prm2	1	1	1	1
Lelp1	1	1	1	1
Clu	1	1	1	1
Malat1	1	1	1	1
Tnp2	1	1	1	1
4933402P03Rik	1	1	1	1
St6galnac2	1	0	1	1
Dbil5	1	1	1	0
Clpb	1	1	1	0
Spem1	1	0	1	1
Spata3	1	0	1	1
Dnajb8	1	0	1	1
Eif4h	1	0	1	1
Calm1	1	1	0	1
Tppp2	1	0	1	1
Fam71f2	1	0	1	1
Tssk6	1	0	1	1
Gapdhs	1	0	1	1
Rsph1	1	1	0	1
Gsg1	1	0	1	1
Ptgds	0	1	1	1
Hsbp1	1	0	1	1
Prm1	1	0	1	1
Iqcf3	1	0	1	1
Lyar	1	0	1	1
Mael	1	0	1	1
Pabpc1	1	0	1	1
Osbp2	1	1	1	0
Odf2	1	0	1	1
Bag1	1	1	1	0
Spz1	1	0	1	1
1700012A03Rik	1	1	1	0
1700029H14Rik	1	0	1	1
Aldh1a1	0	1	1	1
1700027A15Rik	1	0	1	1
Wbscr25	1	1	1	0
1700001C19Rik	1	0	0	1
1700001K19Rik	0	0	1	1
Hspa5	1	0	0	1
4930563D23Rik	0	1	1	0
1700024P04Rik	1	0	0	1
Dynll2	1	0	0	1
Dnajb3	1	0	0	1
Pnisr	1	0	0	1
Spata6	1	0	0	1
Piwil1	0	1	0	1
Spert	0	0	1	1
Phospho2	1	0	0	1
Ldhc	1	0	0	1
Pwwp2b	1	0	0	1
Hspa1l	1	0	0	1
Sh3rf2	1	0	0	1
Adam5	1	0	0	1
Hk1	1	0	1	0
Habp4	1	0	0	1
1700123L14Rik	1	0	0	1
Gstm1	0	1	1	0
mt-Co1	0	1	0	1
Rnf138	1	0	1	0
Rnf151	1	0	0	1
Ropn1l	1	0	0	1
Gm11837	1	0	0	1
1700031M16Rik	0	0	1	1
Ybx3	1	0	0	1
Gkap1	1	0	0	1
Sccpdh	1	0	0	1
Ggnbp2	1	0	0	1
Ggnbp1	1	0	0	1
Fus	0	0	1	1
Setx	0	1	0	1
D830044I16Rik	1	0	0	1
Ubl4b	1	0	0	1
Phf7	1	0	0	1
Tsc22d1	0	0	1	1
Mlf1	0	0	1	1
Tmem53	1	0	0	1
Tnp1	1	0	0	1
Akap4	1	0	0	1
Calm2	0	1	0	1
1700010I14Rik	1	0	0	1
Aprt	1	0	0	1
Otub2	1	0	0	1
Ccdc91	1	0	1	0
Asrgl1	1	0	0	1
Tssk2	1	0	0	1
Nasp	1	0	0	1
Azin2	1	0	1	0
Atl3	1	0	1	0
1700009N14Rik	1	0	1	0
1700001O22Rik	0	0	1	1
Mex3d	1	0	0	1
Meig1	1	0	0	1
Ccer1	1	0	0	1
Tcp1	1	0	0	1
Agpat3	1	0	0	1
Sycp1	0	0	1	1
Cmtm2b	1	0	0	1
Agt	0	1	0	1
Paqr5	1	0	0	1
Clgn	1	0	0	1
Cfap36	1	0	0	1
1700013G24Rik	1	0	0	1
Cdrt4	1	0	0	1
Cenpv	1	0	0	1
Pabpc6	1	0	0	1
H1fnt	1	0	0	1
Prm3	0	0	0	1
Prdx6b	0	0	0	1
Oxct2a	1	0	0	0
Prkar1a	0	0	1	0
Plcd4	1	0	0	0
Psmf1	0	0	0	1
Pdzd8	0	0	1	0
Psip1	0	0	0	1
mt-Nd4	0	1	0	0
Pgk2	0	0	0	1
mt-Cytb	0	1	0	0
Prr30	1	0	0	0
mt-Rnr1	0	0	0	1
Psmc3	1	0	0	0
Txndc2	0	0	0	1
Rbakdn	0	0	0	1
Ubqlnl	1	0	0	0
Sub1	0	1	0	0
Sycp2	0	0	0	1
Txnrd1	0	0	0	1
Tbc1d20	0	0	1	0
Tbpl1	0	0	0	1
Tcte1	1	0	0	0
Tekt2	1	0	0	0
Tekt4	1	0	0	0
Tex37	0	0	0	1
Tex40	0	0	0	1
Tmco2	0	0	0	1
Tomm22	0	0	0	1
Trim36	0	0	0	1
Tspan6	0	0	1	0
Tssk3	1	0	0	0
Ttc24	0	0	0	1
Tuba3a	0	0	0	1
Srp14	0	0	0	1
Spink2	0	0	0	1
Rexo2	0	0	0	1
Ubxn4	0	0	0	1
Rpl39l	1	0	0	0
Ybx2	0	0	0	1
Sdhb	0	0	0	1
Serf1	0	0	0	1
Sf3b2	0	0	0	1
Tuba3b	0	0	0	1
Ybx1	0	0	0	1
Slfnl1	1	0	0	0
Smc4	0	0	0	1
Wnk1	1	0	0	0
Sord	0	0	1	0
Spata20	0	0	0	1
Spata21	0	0	0	1
Vimp	0	0	1	0
Vdac2	1	0	0	0
Spata32	0	0	0	1
Spata33	1	0	0	0
Slc2a3	0	0	0	1
Hsp90ab1	0	0	0	1
Nt5c1b	1	0	0	0
Cdc42ep3	0	0	0	1
Btbd1	0	0	0	1
Cabs1	0	0	1	0
Calm3	1	0	0	0
Calr	0	0	0	1
Car2	0	0	1	0
Ccdc173	1	0	0	0
Ccdc176	0	0	0	1
Ccdc38	0	0	0	1
Ccdc54	0	0	0	1
Ccdc60	1	0	0	0
Cep85l	1	0	0	0
Bscl2	0	0	0	1
Chn2	0	0	0	1
Clmn	1	0	0	0
Cox4i1	0	0	0	1
Crat	1	0	0	0
Cst3	0	0	0	1
Cyp11a1	0	1	0	0
Cyp17a1	0	0	1	0
Ddx25	0	0	0	1
Ddx4	0	0	1	0
Dgat2	1	0	0	0
Bsg	0	0	0	1
Bcl2l14	1	0	0	0
Dlgap4	0	0	0	1
Acrbp	0	0	0	1
1700011E24Rik	0	0	0	1
1700016H13Rik	0	0	1	0
1700019N19Rik	0	0	0	1
1700034E13Rik	0	0	0	1
2610318N02Rik	0	0	0	1
2700049A03Rik	0	0	1	0
2810408A11Rik	0	0	1	0
4930453N24Rik	0	0	1	0
4930503B20Rik	1	0	0	0
AI507597	0	0	0	1
Acsl1	0	1	0	0
BC051142	0	0	0	1
Actg2	0	0	0	1
Actrt2	0	0	0	1
Acyp1	1	0	0	0
Aif1	0	0	0	1
Atp5b	0	0	0	1
Atp5g3	0	1	0	0
Atp6v1c1	1	0	0	0
Atxn7l3b	0	0	0	1
Aven	0	0	0	1
BC049635	1	0	0	0
Dkkl1	0	0	0	1
Dmrtb1	0	0	0	1
Nphp1	0	0	0	1
Larp1b	0	0	0	1
Hnrnpa2b1	0	1	0	0
Hoga1	1	0	0	0
Hsp90b1	0	0	0	1
Hspa2	0	0	0	1
Hspa4	0	0	0	1
Iqcf1	0	0	0	1
Itm2b	0	0	1	0
Knop1	1	0	0	0
Knstrn	0	0	0	1
Lamp1	0	0	0	1
Ldhal6b	0	0	0	1
Hils1	0	0	0	1
Lrrc18	0	0	0	1
Lrrc34	1	0	0	0
Lrrc57	0	0	0	1
Lrrc8b	1	0	0	0
Lypd4	0	0	0	1
Mllt10	0	0	0	1
Ms4a5	1	0	0	0
Msto1	0	0	0	1
Nbr1	1	0	0	0
Nipbl	0	0	0	1
Hmgb4	0	0	0	1
H3f3b	0	0	0	1
Dnaaf1	0	0	0	1
Fscn3	0	0	1	0
Dnah8	0	0	0	1
Fabp9	0	0	0	1
Fam166a	0	0	0	1
Fam229a	0	0	0	1
Fam46c	0	0	0	1
Fam71d	1	0	0	0
Fam71e1	0	0	0	1
Fam71f1	0	0	0	1
Fbp1	0	0	0	1
Fkbp4	0	0	0	1
Fsip2	1	0	0	0
Gtf2e2	0	0	1	0
Fth1	0	0	0	1
Galntl5	0	0	0	1
Gk2	0	0	0	1
Glul	1	0	0	0
Gm128	0	0	0	1
Gm498	0	0	1	0
Gpd2	0	0	0	1
Gramd1b	0	1	0	0
Gstm5	0	1	0	0
Gstt4	0	0	0	0
mt-Rnr2	0	0	0	0
Agpat6	0	1	0	0
Rpl4	0	1	0	0
Nol8	0	1	0	0
Ankrd54	0	1	0	0
Mphosph8	0	1	0	0
Shcbp1l	0	1	0	0
Tdrd1	0	1	0	0
Mns1	0	1	0	0
Tpr	0	1	0	0
Mtl5	0	1	0	0
Tex101	0	1	0	0
Egln2	0	1	0	0
Sycp3	0	1	0	0
Hspb9	0	1	0	0
Ubb	0	1	0	0
Srrt	0	1	0	0
Tmbim7	0	1	0	0
Rplp0	0	1	0	0
Rnf166	0	1	0	0
Matr3	0	1	0	0
Smc6	0	1	0	0
Iqcg	0	1	0	0
Rcc1	0	1	0	0
Atp1b3	0	1	0	0
Spata24	0	1	0	0
Ndufb8	0	1	0	0
Eif5b	0	1	0	0
Glrx2	0	1	0	0
Phkg2	0	1	0	0
Iqcf4	0	1	0	0
Pdcl2	0	1	0	0
Cox7b2	0	1	0	0
Eif3k	0	1	0	0
Rbm25	0	1	0	0
Serbp1	0	1	0	0
Tmem56	0	1	0	0
Cylc2	0	1	0	0
1700020D05Rik	0	1	0	0
4922502D21Rik	0	1	0	0
Gm5617	0	1	0	0
Sin3b	0	1	0	0
Prss39	0	1	0	0
Klhl10	0	1	0	0
1700086L19Rik	0	1	0	0
Actl7b	0	1	0	0
Cct3	0	1	0	0
Gsg2	0	1	0	0
Acbd6	0	1	0	0
1700001L19Rik	0	1	0	0
Cdca3	0	1	0	0
1700003M02Rik	0	1	0	0
Rpl10l	0	1	0	0
Lpin1	0	1	0	0
Cep126	0	1	0	0
Ube2k	0	1	0	0
1700080E11Rik	0	1	0	0
1700016K19Rik	0	1	0	0
Ppp2r5c	0	1	0	0
Ndufv2	0	1	0	0
Ncl	0	1	0	0
Ube2u	0	1	0	0
Cct7	0	1	0	0
Tcea2	0	1	0	0
Lyzl1	0	1	0	0
mt-Nd2	0	1	0	0
Ndufa2	0	1	0	0
Gykl1	0	1	0	0
Tex36	0	1	0	0
Cast	0	1	0	0
Spa17	0	1	0	0
1700009J07Rik	0	1	0	0
Tekt1	0	1	0	0
Mfap3l	0	1	0	0
4930403D09Rik	0	1	0	0
Golga4	0	1	0	0
Dnajb14	0	1	0	0
Ppm1a	0	1	0	0
Syce2	0	1	0	0
Ccdc181	0	1	0	0
Usp1	0	1	0	0
Oxct2b	0	1	0	0
Acot7	0	1	0	0
AA467197	0	1	0	0
C530008M17Rik	0	1	0	0
1700012B09Rik	0	1	0	0
Trip12	0	1	0	0
Ccdc175	0	1	0	0
Cfap45	0	1	0	0
Mea1	0	1	0	0
Lrrc27	0	1	0	0
Brd2	0	1	0	0
Dnajc2	0	1	0	0
Uqcc2	0	1	0	0
Fam170b	0	1	0	0
Med28	0	1	0	0
Fsip1	0	1	0	0
Rnf38	0	1	0	0
1110004E09Rik	0	1	0	0
Vasp	0	1	0	0
Wdr60	0	1	0	0
Adam32	0	1	0	0
Ccdc96	0	1	0	0
Ppp2r2b	0	1	0	0
Rb1cc1	0	1	0	0
Trim27	0	1	0	0
1700001J03Rik	0	1	0	0
Ldha	0	1	0	0
Larp7	0	1	0	0
Bag6	0	1	0	0
Morf4l1	0	1	0	0
Mpc2	0	1	0	0
Spata4	0	1	0	0
Chrac1	0	1	0	0
Tcp11	0	1	0	0
Ube2d3	0	1	0	0
Ppp3r2	0	1	0	0
Ankrd61	0	1	0	0
Tmco5	0	1	0	0
Chchd6	0	1	0	0
Slc2a5	0	1	0	0
Eef2	0	1	0	0
Kif9	0	1	0	0
Lancl1	0	1	0	0
Bag5	0	1	0	0
Ccdc55	0	1	0	0
Atp8b3	0	1	0	0
Creld2	0	1	0	0
Ncbp1	0	1	0	0
Bzw1	0	1	0	0
Eif4g3	0	1	0	0
Stag3	0	1	0	0
Lipe	0	1	0	0
Rps24	0	1	0	0
Prss46	0	1	0	0
Rnf32	0	1	0	0
Arl9	0	1	0	0
Ift74	0	1	0	0
Tsc22d4	0	1	0	0
Usp47	0	1	0	0
Srpk1	0	1	0	0
Pias2	0	1	0	0
Als2cr11	0	1	0	0
Efcab9	0	1	0	0
Cdkl3	0	1	0	0
Cmtm2a	0	1	0	0
Ipo5	0	1	0	0
Rangap1	0	1	0	0
Ift81	0	1	0	0
Slc25a46	0	1	0	0
Gpi1	0	1	0	0
Arl3	0	1	0	0
Morn5	0	1	0	0
Mt1	0	1	0	0
Uqcrq	0	1	0	0
Ttc25	0	1	0	0
Dcaf7	0	1	0	0
Oscp1	0	1	0	0
1700016G14Rik	0	1	0	0
Ccdc113	0	1	0	0
Eif4e	0	1	0	0
Adam3	0	1	0	0
Npm1	0	1	0	0
2020-03-11	0	1	0	0
Pole3	0	1	0	0
Tubb4b	0	1	0	0
Spag7	0	1	0	0
Gmps	0	1	0	0
Stt3b	0	1	0	0
Papolb	0	1	0	0
Efhc1	0	1	0	0
Crem	0	1	0	0
Clip1	0	1	0	0
Tex33	0	1	0	0
Tex21	0	1	0	0
Upf3a	0	1	0	0
Tdrd6	0	1	0	0
1700028P14Rik	0	1	0	0
Fam221b	0	1	0	0
Cetn1	0	1	0	0
Txnrd3	0	1	0	0
1700015G11Rik	0	1	0	0
Ccdc81	0	1	0	0
Ndufa7	0	1	0	0
Smc1b	0	1	0	0
Tsnaxip1	0	1	0	0
1700074P13Rik	0	1	0	0
1700011A15Rik	0	1	0	0
1700034I23Rik	0	1	0	0
Smc5	0	1	0	0
Tomm7	0	1	0	0
Enkd1	0	1	0	0
Cetn3	0	1	0	0
Pde1c	0	1	0	0
Fam209	0	1	0	0
Zpbp	0	1	0	0
Mtch2	0	1	0	0
Spaca1	0	1	0	0
Tmf1	0	1	0	0
Gtsf1	0	1	0	0
Sugp2	0	1	0	0
Enkur	0	1	0	0
Wbp11	0	1	0	0
Ubr5	0	1	0	0
Sypl	0	1	0	0
Hnrnpab	0	1	0	0
Mum1	0	1	0	0
Fgfr1op2	0	1	0	0
Gtsf1l	0	1	0	0
Dctn2	0	1	0	0
Cyct	0	1	0	0
Gm17359	0	1	0	0
Mllt11	0	1	0	0
Usp8	0	1	0	0
1700030J22Rik	0	1	0	0
Ccdc63	0	1	0	0
1700037H04Rik	0	1	0	0
Pvrl3	0	1	0	0
Eif3a	0	1	0	0
Cep83	0	1	0	0
Erich3	0	1	0	0
Nme5	0	1	0	0
Slain2	0	1	0	0
Uqcrc1	0	1	0	0
Tctex1d2	0	1	0	0
4930579F01Rik	0	1	0	0
Ccdc150	0	1	0	0
Znhit2	0	1	0	0
RP23-340E6.2	0	1	0	0
Allc	0	1	0	0
St13	0	1	0	0
Actr10	0	1	0	0
Ccdc83	0	1	0	0
Cct2	0	1	0	0
1700020L24Rik	0	1	0	0
Insl6	0	1	0	0
Ywhae	0	1	0	0
Arhgap29	0	1	0	0
Ddx20	0	1	0	0
Vps26a	0	1	0	0
Ly6k	0	1	0	0
Rdx	0	1	0	0
Csnk1a1	0	1	0	0
Drap1	0	1	0	0
Mrpl57	0	1	0	0
Ubc	0	1	0	0
1700034J05Rik	0	1	0	0
Rps4l	0	1	0	0
Atxn3	0	1	0	0
Hdgfl1	0	1	0	0
Cst9	0	1	0	0
Psmd8	0	1	0	0
Stk39	0	1	0	0
Actl9	0	1	0	0
Nupr1l	0	1	0	0
Chaf1a	0	1	0	0
Ift122	0	1	0	0
Qrich2	0	1	0	0
Supt20	0	1	0	0
Cox6b2	0	1	0	0
Pabpc2	0	1	0	0
Ccdc116	0	1	0	0
Pcbp2	0	1	0	0
Ndufb10	0	1	0	0
Usp2	0	1	0	0
Kif2b	0	1	0	0
Gm973	0	1	0	0
Rimbp3	0	1	0	0
Ube2d2b	0	1	0	0
4932431P20Rik	0	0	0	1
Cenpf	0	0	0	1
Ankrd36	0	0	0	1
Ccdc39	0	0	0	1
Hrasls	0	0	0	1
Tfam	0	0	0	1
Rpgrip1	0	0	0	1
Pcm1	0	0	0	1
Fam160b2	0	0	0	1
Kif2a	0	0	0	1
Cenpe	0	0	0	1
Stk33	0	0	0	1
Smarca2	0	0	0	1
Tmem97	0	0	0	1
Slc9b1	0	0	0	1
Catsper2	0	0	0	1
Sbno1	0	0	0	1
Morc2b	0	0	0	1
Zpbp2	0	0	0	1
Spag17	0	0	0	1
Ndufaf3	0	0	0	1
Cmss1	0	0	0	1
1700028J19Rik	0	0	0	1
Samd4	0	0	0	1
Chd4	0	0	0	1
Hsp90aa1	0	0	0	1
Cfap97	0	0	0	1
Wdr66	0	0	0	1
Ralgps2	0	0	0	1
Pdia3	0	0	0	1
1700018B24Rik	0	0	0	1
Trafd1	0	0	0	1
Nktr	0	0	0	1
Dync1h1	0	0	0	1
Ccdc30	0	0	0	1
Tprn	0	0	0	1
Fam118b	0	0	0	1
Nlrp14	0	0	0	1
Ccdc88a	0	0	0	1
Dnajb1	0	0	0	1
Rp9	0	0	0	1
Trim24	0	0	0	1
Prps1l1	0	0	0	1
1700003F12Rik	0	0	0	1
Dnaic2	0	0	0	1
Isyna1	0	0	0	1
Smim24	0	0	0	1
Flywch1	0	0	0	1
Zfp318	0	0	0	1
Bms1	0	0	0	1
Nkapl	0	0	0	1
Ik	0	0	0	1
Ropn1	0	0	0	1
Senp2	0	0	0	1
Top2a	0	0	0	1
Ep400	0	0	0	1
Cox8c	0	0	0	1
Zmynd10	0	0	0	1
Ddx46	0	0	0	1
Rfc1	0	0	0	1
Bcap29	0	0	0	1
Ak9	0	0	0	1
Rdh11	0	0	0	1
Slc22a16	0	0	0	1
Wdr48	0	0	0	1
Rpa1	0	0	0	1
Atpif1	0	0	0	1
Zfp541	0	0	0	1
Smpd5	0	0	0	1
Suco	0	0	0	1
Chl1	0	0	0	1
Rrp1	0	0	0	1
Sucla2	0	0	0	1
Msl1	0	0	0	1
Cds1	0	0	0	1
Tpp2	0	0	0	1
Mesdc2	0	0	0	1
Qrich1	0	0	0	1
Wapal	0	0	0	1
Eif3c	0	0	0	1
Kif3b	0	0	0	1
Spata16	0	0	0	1
Spata19	0	0	0	1
Gtf2a1l	0	0	0	1
Asb4	0	0	0	1
Map4	0	0	0	1
Son	0	0	0	1
Ide	0	0	0	1
Lin7a	0	0	0	1
Ptpdc1	0	0	0	1
Ddx24	0	0	0	1
Efhd1	0	0	0	1
CK137956	0	0	0	1
Sdad1	0	0	0	1
Nubp2	0	0	0	1
Psmb6	0	0	0	1
Abcf1	0	0	0	1
1700019D03Rik	0	0	0	1
Ccdc178	0	0	0	1
Lrrc46	0	0	0	1
Cct5	0	0	0	1
Cnot1	0	0	0	1
Dis3l	0	0	0	1
Cct4	0	0	0	1
Cdc34	0	0	0	1
Usp34	0	0	0	1
Nop9	0	0	0	1
Akap1	0	0	0	1
Rsph6a	0	0	0	1
Rrbp1	0	0	0	1
1700010B08Rik	0	0	0	1
Nek2	0	0	0	1
Cog6	0	0	0	1
Arl6ip1	0	0	0	1
Ube2j1	0	0	0	1
Nsmce1	0	0	0	1
Me1	0	0	0	1
Kdm5b	0	0	0	1
Rps14	0	0	0	1
1700039E15Rik	0	0	0	1
Cfap43	0	0	0	1
Ssh2	0	0	0	1
Fam98c	0	0	0	1
Cwc15	0	0	0	1
Cetn4	0	0	0	1
Birc5	0	0	0	1
Hagh	0	0	0	1
Ewsr1	0	0	0	1
Syngr4	0	0	0	1
Cct8	0	0	0	1
Efcab5	0	0	0	1
Ak2	0	0	0	1
Lrrcc1	0	0	0	1
Myh10	0	0	0	1
Ddit3	0	0	0	1
Itgb1bp1	0	0	0	1
Dpep3	0	0	0	1
Eef1d	0	0	0	1
Dydc1	0	0	0	1
Adam1b	0	0	0	1
Med26	0	0	0	1
Swi5	0	0	0	1
Wbp2	0	0	0	1
Myo9a	0	0	0	1
Pfkp	0	0	0	1
Spata1	0	0	0	1
Adad1	0	0	0	1
Lrwd1	0	0	0	1
Wdr12	0	0	0	1
Elp5	0	0	0	1
Diablo	0	0	0	1
Tcam1	0	0	0	1
Ahi1	0	0	0	1
Pik3ip1	0	0	0	1
Cep63	0	0	0	1
Prdm2	0	0	0	1
Hcfc2	0	0	0	1
Agbl5	0	0	0	1
Krcc1	0	0	0	1
Pmfbp1	0	0	0	1
Nup205	0	0	0	1
Tollip	0	0	0	1
Kpnb1	0	0	0	1
Sqrdl	0	0	0	1
Morn3	0	0	0	1
Spag6	0	0	0	1
Dnajb6	0	0	0	1
Arid2	0	0	0	1
Exosc5	0	0	0	1
Cdc20	0	0	0	1
Dcaf15	0	0	0	1
1110017D15Rik	0	0	0	1
Trim37	0	0	0	1
Rps3	0	0	0	1
Fkbp1a	0	0	0	1
Fam170a	0	0	0	1
Prpf40a	0	0	0	1
Als2cr12	0	0	0	1
Usp50	0	0	0	1
Cpeb3	0	0	0	1
Elf2	0	0	0	1
Ccdc108	0	0	0	1
Otud7b	0	0	0	1
Spag4	0	0	0	1
Wdr53	0	0	0	1
Smg9	0	0	0	1
Ppm1g	0	0	0	1
Kdm1a	0	0	0	1
Lars2	0	0	0	1
Ift140	0	0	0	1
Art3	0	0	0	1
Prpf38b	0	0	0	1
Gorasp2	0	0	0	1
Akap12	0	0	0	1
Ddi1	0	0	0	1
Nxn	0	0	0	1
Ccna1	0	0	0	1
Syce1	0	0	0	1
Rasl2-9	0	0	0	1
Hspa9	0	0	0	1
Col20a1	0	0	0	1
Rpn2	0	0	0	1
Aurka	0	0	0	1
Hook2	0	0	0	1
Acr	0	0	0	1
Catsperg1	0	0	0	1
Gtf2f1	0	0	0	1
Rps5	0	0	0	1
Ccdc110	0	0	0	1
Nxt1	0	0	0	1
Mkrn1	0	0	0	1
Ubqln3	0	0	0	1
Tomm70a	0	0	0	1
Zfand3	0	0	0	1
Hdgf	0	0	0	1
Ctnnbl1	0	0	0	1
Acin1	0	0	0	1
Hook1	0	0	0	1
Cchcr1	0	0	0	1
Nsun2	0	0	0	1
Hsf5	0	0	0	1
Hirip3	0	0	0	1
Penk	0	0	0	1
Fdft1	0	0	0	1
Mbd3	0	0	0	1
Ndufa12	0	0	0	1
BC100451	0	0	0	1
N4bp2l2	0	0	0	1
1700012B07Rik	0	0	0	1
Cdca8	0	0	0	1
Pcbp3	0	0	0	1
1700026D08Rik	0	0	0	1
Spag16	0	0	0	1
4933416C03Rik	0	0	0	1
Hadha	0	0	0	1
Toporsl	0	0	0	1
Nudt4	0	0	0	1
RP23-50I16.2	0	0	0	1
Capza3	0	0	0	1
Fhad1	0	0	0	1
Zfp91	0	0	0	1
Mtfr1	0	0	0	1
Proca1	0	0	0	1
Ankar	0	0	0	1
Ankrd11	0	0	0	1
Psmd4	0	0	0	1
Ddx5	0	0	0	1
Ctag2	0	0	0	1
Edf1	0	0	0	1
Strbp	0	0	0	1
Cdc14a	0	0	0	1
Glt8d1	0	0	0	1
Fyttd1	0	0	0	1
Ctr9	0	0	0	1
Pink1	0	0	0	1
Psma6	0	0	0	1
Lca5l	0	0	0	1
Cep350	0	0	0	1
Kctd19	0	0	0	1
Gm6760	0	0	0	1
Ttc4	0	0	0	1
Zc3h14	0	0	0	1
Ypel1	0	0	0	1
Dhx40	0	0	0	1
Magi2	0	0	0	1
Eif3b	0	0	0	1
Rtn3	0	0	0	1
Pdcd4	0	0	0	1
Mroh4	0	0	0	1
Cdk5rap2	0	0	0	1
Mad2l2	0	0	0	1
Incenp	0	0	0	1
Ppm1j	0	0	0	1
Ttll10	0	0	0	1
Dnajc5b	0	0	0	1
Rbm28	0	0	0	1
Ndufs2	0	0	0	1
Usp12	0	0	0	1
Ap1m1	0	0	0	1
Psmc3ip	0	0	0	1
Ccnb2	0	0	0	1
Actl11	0	0	0	1
Tmem247	0	0	0	1
Pgam2	0	0	0	1
Cdv3	0	0	0	1
Cfap57	0	0	0	1
Ccdc92	0	0	0	1
Spata7	0	0	0	1
Stard10	0	0	0	1
Ppp2r5e	0	0	0	1
Cox7a2	0	0	0	1
Mrpl24	0	0	0	1
Psmd2	0	0	0	1
Itgae	0	0	0	1
Kcnj9	0	0	0	1
Psme4	0	0	0	1
BC055111	0	0	0	1
Atr	0	0	0	1
3110070M22Rik	0	0	0	1
Spag1	0	0	0	1
Atp1a4	0	0	0	1
Ssmem1	0	0	0	1
Ddhd1	0	0	0	1
Adam2	0	0	0	1
Mdh1b	0	0	0	1
Igf2bp3	0	0	0	1
Tmbim4	0	0	0	1
Ndufb5	0	0	0	1
Ndufa5	0	0	0	1
Ttll5	0	0	0	1
Rbm4b	0	0	0	1
Gsk3b	0	0	0	1
Znhit1	0	0	0	1
H2afb1	0	0	0	1
Hdlbp	0	0	0	1
Tmem194	0	0	0	1
Pdzd9	0	0	0	1
Mpi	0	0	0	1
Hmox2	0	0	0	1
Cdkn3	0	0	0	1
Dyrk3	0	0	0	1
Mrpl39	0	0	0	1
Brd3	0	0	0	1
Ccnk	0	0	0	1
Cage1	0	0	0	1
Suclg1	0	0	0	1
Eif3d	0	0	0	1
4921507P07Rik	0	0	0	1
Bpifa3	0	0	0	1
Fbxw5	0	0	0	1
Ddx1	0	0	0	1
Ccsap	0	0	0	1
Lancl2	0	0	0	1
4430402I18Rik	0	0	0	1
Fank1	0	0	0	1
Gpbp1	0	0	0	1
Hypm	0	0	0	1
Ppap2a	0	0	0	1
RP24-289G19.1	0	0	0	1
Gpr160	0	0	0	1
B230118H07Rik	0	0	0	1
Fam195b	0	0	0	1
1700029P11Rik	0	0	0	1
4930544G11Rik	0	0	0	1
Spesp1	0	0	0	1
Plk1	0	0	0	1
Rnf187	0	0	0	1
Trim28	0	0	0	1
Nap1l4	0	0	0	1
Tesk1	0	0	0	1
Tekt3	0	0	0	1
Ccdc169	0	0	0	1
Zscan21	0	0	0	1
Rpl13a	0	0	0	1
Ppp3ca	0	0	0	1
Actr1a	0	0	0	1
Pdia6	0	0	0	1
Gtf2a2	0	0	0	1
Akirin2	0	0	0	1
Cenpn	0	0	0	1
Chmp2b	0	0	0	1
Brdt	0	0	0	1
Sec11a	0	0	0	1
Gabarap	0	0	0	1
Ankrd13a	0	0	0	1
Mesp1	0	0	0	1
Metap2	0	0	0	1
Ran	0	0	0	1
Sod1	0	0	0	1
1700016P04Rik	0	0	0	1
Gm5893	0	0	0	1
Rnf19b	0	0	0	1
Lsm2	0	0	0	1
Strap	0	0	0	1
Arpc2	0	0	0	1
Reep4	0	0	0	1
1700025F22Rik	0	0	0	1
Izumo2	0	0	0	1
Fam134a	0	0	0	1
Skp1a	0	0	0	1
Pfdn1	0	0	0	1
Pgp	0	0	0	1
Ccdc136	0	0	0	1
Pebp4	0	0	0	1
1700019A02Rik	0	0	0	1
Itgb3bp	0	0	0	1
Chmp2a	0	0	0	1
Pde4dip	0	0	0	1
Eif3g	0	0	0	1
Rsrc1	0	0	0	1
Nudt18	0	0	0	1
Lztfl1	0	0	0	1
Cklf	0	0	0	1
Sltm	0	0	0	1
Pnpla2	0	0	0	1
Tns1	0	0	0	1
Ift22	0	0	0	1
Capns1	0	0	0	1
1700030C12Rik	0	0	0	1
Cst8	0	0	0	1
Dnajc15	0	0	0	1
1700029M20Rik	0	0	0	1
Cfap53	0	0	0	1
Grk4	0	0	0	1
Csnka2ip	0	0	0	1
Abhd17a	0	0	0	1
Sh3glb1	0	0	0	1
Wdr62	0	0	0	1
Gm15756	0	0	0	1
Klk1b8	0	0	0	1
Cand1	0	0	0	1
Cops7a	0	0	0	1
Rnf126	0	0	0	1
Psmc5	0	0	0	1
Ash2l	0	0	0	1
Arl4a	0	0	0	1
2020-03-10	0	0	0	1
M1ap	0	0	0	1
Pold3	0	0	0	1
BB014433	0	0	0	1
Cops3	0	0	0	1
1700006J14Rik	0	0	0	1
Hnrnpul1	0	0	0	1
Fam178b	0	0	0	1
Eif5	0	0	0	1
Nop58	0	0	0	1
Wdr33	0	0	0	1
Pomt1	0	0	0	1
4930544D05Rik	0	0	0	1
Myeov2	0	0	0	1
Cops4	0	0	0	1
Ndufc1	0	0	0	1
Cox5a	0	0	0	1
Cnot4	0	0	0	1
Srpk2	0	0	0	1
Rnaseh2a	0	0	0	1
Fam216a	0	0	0	1
Rbbp4	0	0	0	1
Acsbg2	0	0	0	1
Spdya	0	0	0	1
Lpcat3	0	0	0	1
Haus1	0	0	0	1
Cfap70	0	0	0	1
Tulp2	0	0	0	1
Zfp574	0	0	0	1
Ovol2	0	0	0	1
Ak8	0	0	0	1
Med10	0	0	0	1
Pdzk1	0	0	0	1
Prdx5	0	0	0	1
Ciapin1	0	0	0	1
6430531B16Rik	0	0	0	1
Tpgs2	0	0	0	1
Paip2	0	0	0	1
Zfp654	0	0	0	1
1700008F21Rik	0	0	0	1
Cdkn2c	0	0	0	1
Rab3ip	0	0	0	1
Rbm27	0	0	0	1
Psmd7	0	0	0	1
2310036O22Rik	0	0	0	1
Thop1	0	0	0	1
Efcab2	0	0	0	1
Epb4.1l2	0	0	0	1
Slc25a39	0	0	0	1
Mtfr1l	0	0	0	1
Cops5	0	0	0	1
Ddb1	1	0	0	0
Canx	1	0	0	0
Bud31	1	0	0	0
Arpc5l	1	0	0	0
Ckap2l	0	0	1	0
Rbbp6	0	0	1	0
Cep112	0	0	1	0
Tctex1d1	0	0	1	0

### Sheet: GO Enrichment Analysis
Stage Cluster	Description	p.adjust	geneID
I-III	spermatid differentiation	3.28e-12	Ropn1l/Rsph1/Osbp2/Prm1/Prm2/Spem1/Tnp1/Tnp2/Tssk6/Tssk2/H1fnt/Tssk3/Catsperz/Spink2/Tbpl1/Nphp1/Hspa2/Piwil1/Sycp1/Ybx2/Strbp/Zpbp2/Sycp3
I-III	spermatid development	7.46e-12	Ropn1l/Rsph1/Osbp2/Prm1/Prm2/Spem1/Tnp1/Tnp2/Tssk6/Tssk2/H1fnt/Tssk3/Catsperz/Spink2/Tbpl1/Hspa2/Piwil1/Sycp1/Ybx2/Strbp/Zpbp2/Sycp3
I-III	fertilization	2.51e-11	Clgn/Hspa1l/Iqcf3/Smcp/Vdac2/Mael/Tcp1/Tnp2/Ybx3/Plcd4/Spink2/Adam2/Kdm5b/Wdr48/Sycp2/Slc22a16/Cct3/Zpbp2/Cct7/Cct4
I-III	cellular process involved in reproduction in multicellular organism	6.8e-11	Paqr5/Ropn1l/Rsph1/Osbp2/Mael/Prm1/Prm2/Spem1/Tnp1/Tnp2/Tssk6/Tssk2/H1fnt/Tssk3/Catsperz/Spink2/Tbpl1/Ddx4/Ubb/Nphp1/Hspa2/Piwil1/Sycp2/Sycp1/Ybx2/Strbp/Zpbp2/Sycp3
I-III	single fertilization	2.15e-09	Clgn/Hspa1l/Iqcf3/Smcp/Vdac2/Tcp1/Tnp2/Plcd4/Adam2/Kdm5b/Wdr48/Slc22a16/Cct3/Zpbp2/Cct7/Cct4
I-III	germ cell development	2.52e-09	Paqr5/Ropn1l/Rsph1/Osbp2/Prm1/Prm2/Spem1/Tnp1/Tnp2/Tssk6/Tssk2/H1fnt/Tssk3/Catsperz/Spink2/Tbpl1/Hspa2/Piwil1/Sycp1/Ybx2/Strbp/Zpbp2/Sycp3
I-III	flagellated sperm motility	2.53e-09	Gapdhs/Ldhc/Ropn1l/Smcp/Tekt2/Akap4/Spem1/Tnp2/Tcte1/Catsperz/Ddx4/Txndc2/Slc22a16/Ccdc39
I-III	sperm motility	2.53e-09	Gapdhs/Ldhc/Ropn1l/Smcp/Tekt2/Akap4/Spem1/Tnp2/Tcte1/Catsperz/Ddx4/Txndc2/Slc22a16/Ccdc39
I-III	DNA packaging	2.58e-09	1700024P04Rik/Cenpv/Nasp/Prm1/Prm2/Tnp1/Tnp2/Tssk6/H1fnt/Smc4/Tpr/Smarca2/Piwil1/Sycp1/Nipbl/Npm1/Sycp3
I-III	binding of sperm to zona pellucida	4.23e-09	Clgn/Hspa1l/Smcp/Vdac2/Tcp1/Tnp2/Cct3/Zpbp2/Cct7/Cct4
I-III	protein folding	4.34e-09	Clgn/Clu/Dnajb8/Hspa1l/Hspa5/Bag1/Tcp1/Canx/Hsp90b1/Hspa2/Calr/Hsp90ab1/Cct3/Hsp90aa1/Cct7/Cct4
I-III	sperm chromatin condensation	1.33e-08	Tnp1/Tnp2/Tssk6/H1fnt/Piwil1/Sycp1/Sycp3
I-III	sperm-egg recognition	1.47e-08	Clgn/Hspa1l/Smcp/Vdac2/Tcp1/Tnp2/Cct3/Zpbp2/Cct7/Cct4
I-III	spermatid nucleus differentiation	4.85e-08	Tnp1/Tnp2/Tssk6/H1fnt/Tbpl1/Piwil1/Sycp1/Sycp3
I-III	DNA conformation change	4.85e-08	1700024P04Rik/Cenpv/Nasp/Prm1/Prm2/Tnp1/Tnp2/Tssk6/H1fnt/Smc4/Tpr/Smarca2/Piwil1/Sycp1/Nipbl/Npm1/Sycp3
IV-VI	spermatid differentiation	2.11e-18	Prm2/Osbp2/Piwil1/Rsph1/Tnp2/Zpbp/Nme5/Tmf1/Rimbp3/Tcp11/Klhl10/Insl6/Spaca1/Iqcg/Ccdc63/Sycp3/Catsperz/Ropn1l/Tbpl1/H3f3b/Acrbp/Spink2/Prm1/Bscl2/Tbc1d20/Tssk6/Tssk3/Nphp1/Hspa2/Sycp1/Ybx2/Spem1/Ddx25/Tnp1
IV-VI	spermatid development	3.26e-17	Prm2/Osbp2/Piwil1/Rsph1/Tnp2/Zpbp/Nme5/Tmf1/Rimbp3/Tcp11/Klhl10/Insl6/Spaca1/Iqcg/Ccdc63/Sycp3/Catsperz/Ropn1l/Tbpl1/H3f3b/Acrbp/Spink2/Prm1/Tbc1d20/Tssk6/Tssk3/Hspa2/Sycp1/Ybx2/Spem1/Ddx25/Tnp1
IV-VI	cellular process involved in reproduction in multicellular organism	2.53e-16	Prm2/Osbp2/Piwil1/Rsph1/Tnp2/Zpbp/Stag3/Nme5/Tmf1/Rimbp3/Tcp11/Klhl10/Ubb/Tdrd6/Tdrd1/Insl6/Spaca1/Iqcg/Ddx20/Ccdc63/Sycp3/Catsperz/Ropn1l/Tbpl1/H3f3b/Acrbp/Mael/Spink2/Prm1/Bscl2/Tbc1d20/Tssk6/Tssk3/Ddx4/Nphp1/Hspa2/Sycp2/Sycp1/Ybx2/Spem1/Ddx25/Tnp1
IV-VI	fertilization	1.91e-14	Smcp/Tnp2/Spa17/Zpbp/Fam170b/Cct3/Cct2/Cct7/Rimbp3/Ly6k/Cast/Adam3/Klhl10/Atp8b3/Insl6/Tex101/Iqcf3/Vdac2/H3f3b/Tcp1/Dkkl1/Acrbp/Clgn/Mael/Spink2/Sycp2/Ybx3
IV-VI	germ cell development	1.91e-14	Prm2/Osbp2/Piwil1/Rsph1/Tnp2/Zpbp/Nme5/Tmf1/Rimbp3/Tcp11/Klhl10/Tdrd6/Tdrd1/Insl6/Spaca1/Iqcg/Ddx20/Ccdc63/Sycp3/Catsperz/Ropn1l/Tbpl1/H3f3b/Acrbp/Spink2/Prm1/Tbc1d20/Tssk6/Tssk3/Hspa2/Sycp1/Ybx2/Spem1/Ddx25/Tnp1
IV-VI	binding of sperm to zona pellucida	1.74e-12	Smcp/Tnp2/Spa17/Zpbp/Cct3/Cct2/Cct7/Ly6k/Adam3/Atp8b3/Tex101/Vdac2/Tcp1/Clgn
IV-VI	sperm-egg recognition	1.4e-11	Smcp/Tnp2/Spa17/Zpbp/Cct3/Cct2/Cct7/Ly6k/Adam3/Atp8b3/Tex101/Vdac2/Tcp1/Clgn
IV-VI	flagellated sperm motility	7.75e-10	Smcp/Tnp2/Tmf1/Ly6k/Adam3/Insl6/Iqcg/Tex101/Catsperz/Ropn1l/Ldhc/Prm3/Gapdhs/Ddx4/Sord/Tcte1/Spem1
IV-VI	sperm motility	7.75e-10	Smcp/Tnp2/Tmf1/Ly6k/Adam3/Insl6/Iqcg/Tex101/Catsperz/Ropn1l/Ldhc/Prm3/Gapdhs/Ddx4/Sord/Tcte1/Spem1
IV-VI	single fertilization	1.33e-09	Smcp/Tnp2/Spa17/Zpbp/Fam170b/Cct3/Cct2/Cct7/Ly6k/Cast/Adam3/Atp8b3/Tex101/Iqcf3/Vdac2/H3f3b/Tcp1/Dkkl1/Clgn
IV-VI	cell-cell recognition	1.33e-09	Smcp/Tnp2/Spa17/Zpbp/Cct3/Cct2/Cct7/Ly6k/Adam3/Atp8b3/Tex101/Vdac2/Tcp1/Clgn
IV-VI	DNA packaging	4.41e-08	Prm2/Piwil1/Tnp2/Chaf1a/Brd2/Npm1/Tpr/Pole3/Sycp3/Smc4/H3f3b/Nipbl/Cenpv/Prm1/Prm3/Tssk6/Nasp/Sycp1/Tnp1
IV-VI	DNA conformation change	2.63e-07	Prm2/Piwil1/Hnrnpa2b1/Tnp2/Chaf1a/Brd2/Npm1/Tpr/Pole3/Sycp3/Smc4/H3f3b/Nipbl/Cenpv/Prm1/Prm3/Tssk6/Nasp/Sycp1/Tnp1
IV-VI	acrosome assembly	1.78e-06	Zpbp/Tmf1/Spaca1/Tbpl1/Acrbp/Spink2/Tbc1d20
IV-VI	spermatid nucleus differentiation	2.04e-06	Piwil1/Tnp2/Tmf1/Sycp3/Tbpl1/Tssk6/Sycp1/Tnp1
VII-VIII	spermatid differentiation	1.38e-13	Prm2/Spem1/Osbp2/Tssk6/Prm1/Tbc1d20/Fscn3/Sycp1/Tnp2/Catsperz/Ropn1l/Tbpl1/Ube2j1/Strbp/Tmf1/H1fnt/Spink2/Bscl2/Nphp1/Hspa2/Hook1/Zpbp2/Catsper2/Rsph1/Tnp1
VII-VIII	cellular process involved in reproduction in multicellular organism	2.15e-12	Prm2/Spem1/Osbp2/Tssk6/Prm1/Tbc1d20/Ddx4/Fscn3/Sycp1/Mael/Tnp2/Catsperz/Ropn1l/Tbpl1/Ube2j1/Stag3/Top2a/Strbp/Tmf1/H1fnt/Spink2/Bscl2/Ubb/Nphp1/Hspa2/Tdrd6/Hook1/Zpbp2/Catsper2/Rsph1/Tnp1
VII-VIII	spermatid development	2.15e-12	Prm2/Spem1/Osbp2/Tssk6/Prm1/Tbc1d20/Fscn3/Sycp1/Tnp2/Catsperz/Ropn1l/Tbpl1/Ube2j1/Strbp/Tmf1/H1fnt/Spink2/Hspa2/Hook1/Zpbp2/Catsper2/Rsph1/Tnp1
VII-VIII	flagellated sperm motility	2.72e-12	Smcp/Gapdhs/Spem1/Ddx4/Sord/Tnp2/Catsperz/Ropn1l/Ldhc/Slc22a16/Tmf1/Akap4/Prm3/Slc9b1/Txndc2/Ccdc39/Catsper2
VII-VIII	sperm motility	2.72e-12	Smcp/Gapdhs/Spem1/Ddx4/Sord/Tnp2/Catsperz/Ropn1l/Ldhc/Slc22a16/Tmf1/Akap4/Prm3/Slc9b1/Txndc2/Ccdc39/Catsper2
VII-VIII	protein folding	1.94e-10	Clu/Dnajb8/Bag1/St13/Suco/Cct3/Tcp1/Cct8/Cct7/Cct4/Hspa1l/Clgn/Pdia3/Fkbp4/Hsp90b1/Hspa5/Hspa2/Hsp90aa1
VII-VIII	binding of sperm to zona pellucida	3.91e-10	Smcp/Tnp2/Vdac2/Cct3/Tcp1/Cct8/Cct7/Cct4/Hspa1l/Clgn/Zpbp2
VII-VIII	fertilization	3.91e-10	Smcp/Mael/Iqcf3/Tnp2/Vdac2/Slc22a16/Cct3/Tcp1/Cct8/Cct7/Cct4/Hspa1l/Dkkl1/Clgn/Spink2/Slc9b1/Ybx3/Zpbp2/Catsper2
VII-VIII	germ cell development	1.1e-09	Prm2/Spem1/Osbp2/Tssk6/Prm1/Tbc1d20/Fscn3/Sycp1/Tnp2/Catsperz/Ropn1l/Tbpl1/Ube2j1/Strbp/Tmf1/H1fnt/Spink2/Hspa2/Tdrd6/Hook1/Zpbp2/Catsper2/Rsph1/Tnp1
VII-VIII	sperm-egg recognition	1.57e-09	Smcp/Tnp2/Vdac2/Cct3/Tcp1/Cct8/Cct7/Cct4/Hspa1l/Clgn/Zpbp2
VII-VIII	single fertilization	3.31e-08	Smcp/Iqcf3/Tnp2/Vdac2/Slc22a16/Cct3/Tcp1/Cct8/Cct7/Cct4/Hspa1l/Dkkl1/Clgn/Slc9b1/Zpbp2
VII-VIII	cell-cell recognition	6e-08	Smcp/Tnp2/Vdac2/Cct3/Tcp1/Cct8/Cct7/Cct4/Hspa1l/Clgn/Zpbp2
VII-VIII	DNA conformation change	1.73e-07	Prm2/Tssk6/Prm1/Sycp1/Tnp2/Smc4/Smarca2/Top2a/Nipbl/Brd2/Cenpv/Rpa1/Hnrnpa2b1/H1fnt/Prm3/Nasp/Tnp1
VII-VIII	DNA packaging	4.49e-07	Prm2/Tssk6/Prm1/Sycp1/Tnp2/Smc4/Smarca2/Top2a/Nipbl/Brd2/Cenpv/H1fnt/Prm3/Nasp/Tnp1
IX-XII	spermatid differentiation	7.63e-17	H3f3b/Hspa2/Acrbp/Piwil1/Bscl2/Sycp1/Rsph1/Ddx25/Nphp1/Catsperz/Spink2/Tbpl1/Ropn1l/Prm1/Prm2/Tnp1/Tnp2/Tssk2/Ybx2/Galntl5/H1fnt/Iqcf1/Spem1/Tssk6/Psme4/Nsun2/Ttll5/Catsper2/Ropn1/Ube2j1/Spag16/Strbp/Adad1/Capza3/H2al2a/Ccdc136/Hook1/Cfap43/Zpbp2
IX-XII	spermatid development	5.57e-16	H3f3b/Hspa2/Acrbp/Piwil1/Sycp1/Rsph1/Ddx25/Catsperz/Spink2/Tbpl1/Ropn1l/Prm1/Prm2/Tnp1/Tnp2/Tssk2/Ybx2/Galntl5/H1fnt/Iqcf1/Spem1/Tssk6/Psme4/Nsun2/Ttll5/Catsper2/Ropn1/Ube2j1/Spag16/Strbp/Adad1/Capza3/H2al2a/Ccdc136/Hook1/Cfap43/Zpbp2
IX-XII	cellular process involved in reproduction in multicellular organism	1.23e-15	H3f3b/Hspa2/Acrbp/Piwil1/Bscl2/Sycp1/Rsph1/Ddx25/Nphp1/Catsperz/Spink2/Mael/Tbpl1/Ropn1l/Sycp2/Prm1/Prm2/Tnp1/Tnp2/Tssk2/Ybx2/Galntl5/H1fnt/Paqr5/Iqcf1/Spem1/Tssk6/Zscan21/Psme4/Plk1/M1ap/Nsun2/Spesp1/Ttll5/Brdt/Catsper2/Ropn1/Ube2j1/Spdya/Spag16/Top2a/Strbp/Adad1/Capza3/Dpep3/H2al2a/Ccdc136/Hook1/Cfap43/Zpbp2/Aurka
IX-XII	fertilization	3.71e-13	H3f3b/Acrbp/Clgn/Tcp1/Ybx3/Spink2/Mael/Sycp2/Hspa1l/Smcp/Tnp2/Trim36/Dkkl1/Iqcf3/Iqcf1/Acr/Wdr48/Spesp1/Ttll5/Slc9b1/Adam2/Catsper2/Spag1/Slc22a16/Cct8/Cct5/Cct4/Ccdc136/Kdm5b/Zpbp2/Atp1a4
IX-XII	flagellated sperm motility	1.84e-12	Ldhc/Catsperz/Ropn1l/Akap4/Gapdhs/Smcp/Pgk2/Prm3/Tnp2/Iqcf1/Spem1/Txndc2/Wdr66/Ttll5/Slc9b1/Ccdc39/Catsper2/Ropn1/Spag16/Slc22a16/Tekt3/Cfap43/Atp1a4
IX-XII	sperm motility	1.84e-12	Ldhc/Catsperz/Ropn1l/Akap4/Gapdhs/Smcp/Pgk2/Prm3/Tnp2/Iqcf1/Spem1/Txndc2/Wdr66/Ttll5/Slc9b1/Ccdc39/Catsper2/Ropn1/Spag16/Slc22a16/Tekt3/Cfap43/Atp1a4
IX-XII	germ cell development	2.38e-12	H3f3b/Hspa2/Acrbp/Piwil1/Sycp1/Rsph1/Ddx25/Catsperz/Spink2/Tbpl1/Ropn1l/Prm1/Prm2/Tnp1/Tnp2/Tssk2/Ybx2/Galntl5/H1fnt/Paqr5/Iqcf1/Spem1/Tssk6/Zscan21/Psme4/Nsun2/Ttll5/Catsper2/Ropn1/Ube2j1/Spag16/Strbp/Adad1/Capza3/H2al2a/Ccdc136/Hook1/Cfap43/Zpbp2/Aurka
IX-XII	protein folding	2.37e-10	Clu/Fkbp4/Hspa5/Hspa2/Hsp90ab1/Calr/Clgn/Tcp1/Hsp90b1/Hspa1l/Dnajb8/Mesd/Nktr/Sh3glb1/Hsp90aa1/Dnajb1/Dnajb6/Suco/Cct8/Cct5/Cct4/Fkbp1a/Pdia3/Hspa9/Pfdn1
IX-XII	organelle fission	4.28e-10	Hspa2/Calr/Sycp1/Catsperz/Smc4/Ggnbp1/Nipbl/Mael/Msto1/Sycp2/Knstrn/Cdk5rap2/Cdca8/Plk1/M1ap/Ccsap/Incenp/Cep63/Cenpe/Brdt/Cdc14a/Nek2/Ik/Fbxw5/Kpnb1/Birc5/Mtfr1/Ddhd1/Pink1/Mtfr1l/Cdc20/Spdya/Top2a/Kif2a/Psmc3ip/Morc2b/Dpep3/Syce1/Kif3b/Chmp2b/Chmp2a/Aurka/Ran
IX-XII	nucleus organization	7e-10	H3f3b/Piwil1/Sycp1/Tbpl1/Prm1/Prm2/Tnp1/Tnp2/Habp4/H1fnt/Tssk6/Psme4/Nup205/Plk1/Fam118b/Reep4/Spag4/Srpk2/H2al2a/Chmp2b/Chmp2a/Dyrk3
IX-XII	single fertilization	1.11e-09	H3f3b/Clgn/Tcp1/Hspa1l/Smcp/Tnp2/Trim36/Dkkl1/Iqcf3/Iqcf1/Acr/Wdr48/Spesp1/Slc9b1/Adam2/Spag1/Slc22a16/Cct8/Cct5/Cct4/Ccdc136/Kdm5b/Zpbp2
IX-XII	DNA packaging	1.81e-09	H3f3b/Piwil1/Sycp1/Nasp/Smc4/Nipbl/Cenpv/Prm1/Prm2/Prm3/Tnp1/Tnp2/Hils1/1700024P04Rik/H1fnt/Tssk6/Psme4/M1ap/Rbbp4/Smarca2/Top2a/H2al2a/Itgb3bp/Nap1l4/Acin1
IX-XII	DNA conformation change	6.84e-09	H3f3b/Piwil1/Sycp1/Nasp/Smc4/Nipbl/Cenpv/Prm1/Prm2/Prm3/Tnp1/Tnp2/Hils1/1700024P04Rik/H1fnt/Tssk6/Psme4/M1ap/Rbbp4/Smarca2/Top2a/Rpa1/H2al2a/Ddx1/Itgb3bp/Nap1l4/Acin1
IX-XII	nuclear division	8.77e-09	Hspa2/Calr/Sycp1/Catsperz/Smc4/Nipbl/Mael/Msto1/Sycp2/Knstrn/Cdk5rap2/Cdca8/Plk1/M1ap/Ccsap/Incenp/Cep63/Cenpe/Brdt/Cdc14a/Nek2/Ik/Fbxw5/Kpnb1/Birc5/Cdc20/Spdya/Top2a/Kif2a/Psmc3ip/Morc2b/Dpep3/Syce1/Kif3b/Chmp2b/Chmp2a/Aurka/Ran
