## Supplemental Table 2 for "Dissecting Mammalian Spermatogenesis Using Spatial Transcriptomics"

### Sheet: Human SP Gene List
Gene Name
GSG1
MALAT1
MT-ATP6
MT-ND2
MT-RNR1
MT-RNR2
RNA28S5
RPS12
SERPINA5
TCEAL4
TMSB10
MT-ND5
RPLP1
RPS24
RPS8
FAM71F1
RMI2
SMARCA1
RPS19
NUPR1
RPL37
TCEAL2
MT-ATP8
CYLC2
RPS6
CMTM2
LINC00467
ATP5E
NUPR1L
RPS20
TRIM36
RPL19
ATP5I
NRD1
LINC00238
LINC00919
HNRNPH3
RPL13A
SYCP2
ERICH2
LINC00905
CIRBP
SPATA6
TSSK2
UBL5
RNF151
C5orf58
RPL27
TEX35
LPIN1
TUBA3C
SMARCD2
DEFB123
C16orf82
CNBP
SRP14
C12orf50
C6orf10
IFI27L1
SPTY2D1-AS1
CCER1
FAM104A
COX7A2
NACA
TSACC
C10orf82
SLC25A3
MIR202
SPATA22
NIPBL
RPL35A
ADAM29
C7orf31
USP25
LPP
WBSCR28
TEX38
ANKRD7
SH3RF2
MLF1
CDIPT-AS1
SNAPC1
SPATA8
RPL11
SMKR1
TEX29
TPD52L3
CCDC179
FAM229B
NUF2
IQCF3
MS4A6E
KIF2C
SEC11A
PLCZ1
FAU
DNAJC5B
TTC29
HLA-A
CCSER2
TMCO1
CDKN3
FAM71C
IQCF5
BDP1
MS4A14
TOMM7
FBXW5
C6orf201
RPL30
RGMB-AS1
FAM134B
CHD4
NLRP1
SESN3
TMEM99
C10orf120
FBXO39
RNF133
MRVI1-AS1
SSNA1
VPRBP
NDUFA4
CCDC110
ZCWPW1
PDXK
ASB17
WDR87
ADAD1
SPATA16
DZIP1
C9orf43
AGBL5
TMCO2
C11orf71
FSCN3
CCIN
FHL5
NEFM
DNAJC21
C22orf23
PPDPF
PDZD8
NCL
RBBP7
CITED1
CD63
ILF3
SBNO1
TMEM147
ESCO1
KAT6B
TAGLN2
FBXO11
C1orf194
ARIH2
UPF2
KMT2C
RPS11
MATR3
GK2
CCDC54
SRRM2
PCDP1
C16orf78
CLTA
DST
MAATS1
TTC28
ASH1L
ARID4B
FAM184A
MYL12B
ANKRD36C
BAZ2A
CIR1
SERF2
SSR4
XRN2
NEBL
TKTL2
UBBP4
TMEM190
PAF1
SMIM10
C9orf9
SLC25A37
MKRN1
NRXN1
SOCS7
SSR2
DIAPH3
ZMYND10
RNF113B
SPATA6L
CNN1
PROK1
IGFBP5
UACA
LSAMP
GNL2
EIF5A2
FAM187B
CCDC19
ST6GALNAC2
GAPDH
C17orf74
LARGE-AS1
APOA1
CLU
GSTA1
HMGB4
HMGN5
HSP90AA1
HSP90AB1
MAN1A2
MT-CO1
MT-CO2
MT-CO3
MT-CYB
MT-ND1
MT-ND4
PRM1
PRM2
RPL27A
RPS21
SPARC
SYNE2
TNP1
TPT1
CALM2
CRISP2
CST3
HIST1H2AA
HNRNPA2B1
HSP90B1
INSL3
MAP1B
MT-ND3
MYL6
PSAP
RPL18
RPS3
RPS4X
SPARCL1
AKAP4
ATP1A1
BOD1L1
CALM1
CD63
IGFBP7
NASP
PEBP1
PHF7
PNISR
PTMA
RPL23
SERPINF1
TCP11
TPPP2
CCNI
COL1A2
ODF1
RPLP2
ALDH1A1
CD99
SMC3
SMCP
NUCKS1
LELP1
PTGDS
RBM25
CLDN11
TUBA1B
GPX4
BAG5
MYL9
ODF2
SEC63
TCEAL5
PPIG
AKAP12
SETX
LUC7L3
YWHAE
VIM
GNB2L1
TPR
KTN1
PRND
DSTN
CETN3
CABYR
HMGB2
CLGN
APP
GOLGB1
SMC4
SLK
BOD1L2
PDCD5
TMCO5A
RPL26
SOD1
SEC62
SENP6
PNN
CPE
NAP1L1
FUS
ZC3H13
DDB1
CCDC112
FAM71B
RRBP1
YBX3
PEG10
HEMGN
TOP2A
TAF15
DDX20
LDHB
AKAP1
FATE1
HDDC2
TSPYL2
HSPA2
ZNF428
RPS16
NGFRAP1
CD81
LGALS1
HSPA5
TIMP2
MRFAP1
OAZ2
CCDC136
HNRNPM
RDX
PGK2
ACSBG2
DDX24
RPL5
SMC1B
HLTF
HNRNPDL
CAPZA3
ACTL7A
NDUFA1
HTATSF1
ATP5A1
KIF2B
CCT6A
GOLGA4
H3F3B
CCDC91
UBQLN3
RB1CC1
TERF2IP
RSL1D1
B4GALT1
PSIP1
SMARCA5
FHAD1
SHCBP1L
UQCRH
ROPN1
RPL12
NPM1
ROPN1B
DCUN1D1
CYP19A1
SPATA18
BPTF
HDAC2
WBP5
HSPA1L
KPNB1
UBE2N
BAZ1B
PARP1
YY1
HORMAD1
ROPN1L
RPLP0
FAM71A
CNTRL
SPINK2
PRSS54
ZNF638
ANP32B
HP1BP3
RBM39
HK1
PFDN6
CMAS
RPN2
SH3GL3
PIWIL1
INPP1
IQGAP2
GLG1
METAP2
OAZ1
EID1
SON
RPS23
GTSF1L
ADAM2
LYAR
RPS18
PTN
TSPAN16
KIF5B
C10orf62
DNAJA4
HIST1H4C
TAX1BP1
AKAP9
TUBA4A
CBX3
MAP4K4
HIST1H2BA
CALCOCO2
KDM5B
UBC
EIF4A2
HOOK1
RPL36
GLIPR1L2
PDE1A
JMJD1C
H2AFZ
CXXC5
EDF1
RBP1
RPL31
SCAPER
RPS14
RAD50
SAMD4A
SYCP3
TPM3
IFT57
EZR
FKBP2
H2AFJ
SRSF11
VAT1
SLC2A14
LAPTM4A
H1FNT
SHFM1
EIF5
ANAPC11
XRCC6
ZFAND5
GDI2
SRSF5
RHOA
ZCCHC17
CCP110
TEX101
CABS1
SPATA42
DEFB119
SWI5
MTDH
IZUMO4
CFDP1
FAM213A
ANKRD11
CCDC88A
CCNY
C17orf105
YBX1
WBP2NL
DNAJA1
GAPDHS
LARP1B
RNF139
RPS5
FTH1
SLTM
ACTL7B
DYNC1H1
SPACA7
MEX3C
RPL34
KIF21A
CDC14A
ANKRD12
ACRV1
DCAF4L1
SAT1
RPS27A
SFPQ
DZIP3
C4orf3
CCDC11
VWA3B
PRAME
HMGN3
RASSF8
EHD1
KIAA0368
NBPF1
UBB
C2orf88
PFKP
RPL3
ATPIF1
TM9SF3
PHF3
UBE2Q1
DDX17
PLA2G16
SLC44A2
ZPBP2
ACTG1
UBE2J1
TES
TSKS
DNAJB1
CASC5
OCIAD1
SHOC2
COX6C
CREM
AKAP3
GRID2
UBL4B
GALNTL5
LDHC
LACE1
TUBB4B
DNAAF1
ARHGAP28
ESF1
C11orf58
LCA5L
RNF141
C3orf30
CD59
CEP290
FAM216A
ACSL1
GLUL
VIMP
DKKL1
KIAA1407
RPL38
SPATA17
UBTD2
ZC3H6
HERC5
NDUFB7
CXCL16
C4orf17
TIMM8B
DDX46
PDHA2
BPIFA3
RAB13
SPATA3
IFT81
STK31
CHMP2A
HIP1
CCT6B
NDUFAF3
PABPC1
U2SURP
CARHSP1
SIRPD
CT62
FAM81B
CCDC18
GUK1
HNRNPUL2
MEX3D
MAPKAPK2
PPP2R2B
DDX25
ISG20L2
RPS2
FAM154A
DNAJA2
IRGC
KNSTRN
FIP1L1
FSCB
LRRC36
TKTL1
SSB
SPATA19
ERP29
TP53TG5
HSPD1
CALM3
HNRNPR
TJP1
PHF14
SPA17
AQP5
HSPA9
BTG3
PRDX5
HUWE1
USP47
RANBP2
EFCAB10
RPL32
TEX33
SPATA7
TMF1
FAM134C
LY6K
BRDT
MNS1
ACTRT3
CCDC47
SPACA1
NKTR
TOP1
CETN1
PSMD1
EIF5B
CCDC173
CFL1
HDGFRP3
PSMF1
RNASE1
SYCP1
PRRC2C
CTSV
HSPH1
SF3B1
DEK
NEAT1
HSPA4
CALD1
BEX1
PHIP
CNTRL
LARS
YWHAB
RIF1
MARK3
TRIP11
KIAA1210
MYO6
ATRX
WNK3
CKAP5
ITSN2
MAP4
PFDN2
ZKSCAN1
CENPF
PROCA1
BBX
HPRT1
WNK1
BRWD1
KIF5C
DDX42
SETD2
RSF1
DIAPH2
FAM98A
DDX21
GPBP1
TEX37
C17orf64
FBXW7
ANKIB1
ZNF711
MGA
ATP2B1
CCDC62
WBSCR22
LINC00608
GKAP1
MACF1
KLHL10
HNRNPC
CAMLG
CCDC146
ADD3
PDIA3
MLLT10
RAB11A
DDX5
KPNA2
ZC3H14
PCM1
ABCF1
HDGFL1
RNF114
GCC2
SUPT16H
C7orf61
CEBPZ
ALKBH7
ZBBX
TXNDC2
YTHDC1
PABPC3
RANGRF
SVIP
RALGPS2
GGNBP2
PRDX6
OTUB2
AHCTF1
POMP
C2orf57
KIF9
PRKAR1A
NPC2
TCERG1
RBM27
PHF20
DNALI1
WDR53
NDUFA5
PIH1D2
SLMAP
HNRNPU
B2M
DHCR24
ASRGL1
SMARCA2
GRHPR
ATP6V1G1
HOMEZ
SUGP2
ACTRT2
NEMF
COPRS
ATF4
RABGAP1L
CDK5RAP2
PCBP2
REST
MBD1
SGOL2
PSMD4
KIF20B
RFX4
DDX3Y
GOSR2
NDRG3
BRD8
SIRT1
ACSM3
TSHZ2
DCN
S100A6
TMSB4X
C1R
PEG3
HNRNPD
RPL8
ARGLU1
SCAF11
PTTG1IP
EIF4G2
ZFC3H1
EIF3A
PARK7
CDC42BPA
MYLK
NAP1L4
SKP1
MAPT
PPP1R12A
CAST
PALLD
NDUFS5
SPACA3
ENAH
C2orf73
PTP4A2
PCYT2
U2AF1
KIF3A

### Sheet: GO Enrichment Analysis
Cluster	Description	p.adjust	geneID
I-II	spermatid development	3.63739e-14	TNP1/TCP11/ODF2/CABYR/HMGB2/HSPA2/CCDC136/CAPZA3/H3F3B/ROPN1/ROPN1B/TSSK2/ROPN1L/SPINK2/PIWIL1/HIST1H2BA/HOOK1/SYCP3/H1FNT/ZPBP2/UBE2J1/KNL1/GALNTL5/DDX25/SYCP1/FSCN3/KLHL10
I-II	spermatid differentiation	1.12166e-13	TNP1/TCP11/ODF2/CABYR/HMGB2/HSPA2/CCDC136/CAPZA3/H3F3B/ROPN1/ROPN1B/TSSK2/ROPN1L/SPINK2/PIWIL1/HIST1H2BA/HOOK1/SYCP3/H1FNT/ZPBP2/UBE2J1/KNL1/GALNTL5/DDX25/SYCP1/FSCN3/KLHL10
I-II	cellular process involved in reproduction in multicellular organism	1.27646e-12	SERPINA5/TNP1/TCP11/ODF2/RPS6/CABYR/HMGB2/TOP2A/DDX20/HSPA2/CCDC136/CAPZA3/H3F3B/SYCP2/ROPN1/ROPN1B/TSSK2/HORMAD1/ROPN1L/SPINK2/PIWIL1/ADAM2/PTN/HIST1H2BA/HOOK1/SYCP3/H1FNT/UBB/ZPBP2/UBE2J1/KNL1/GALNTL5/DDX25/SYCP1/FSCN3/BRDT/DZIP1/KLHL10/PRKAR1A
I-II	DNA conformation change	7.47733e-12	PRM1/PRM2/TNP1/HNRNPA2B1/NASP/SMARCA1/SETX/TPR/HMGB2/SMC4/NAP1L1/DDB1/TOP2A/TSPYL2/H3F3B/SMARCA5/NPM1/PARP1/ANP32B/HP1BP3/PIWIL1/HIST1H4C/HIST1H2BA/UBC/RAD50/SYCP3/H1FNT/XRCC6/RPS27A/UBB/KNL1/CHD4/SYCP1/RBBP7/ASH1L
I-II	germ cell development	1.30551e-11	TNP1/TCP11/ODF2/RPS6/CABYR/HMGB2/DDX20/HSPA2/CCDC136/CAPZA3/H3F3B/ROPN1/ROPN1B/TSSK2/HORMAD1/ROPN1L/SPINK2/PIWIL1/PTN/HIST1H2BA/HOOK1/SYCP3/H1FNT/ZPBP2/UBE2J1/KNL1/GALNTL5/DDX25/SYCP1/FSCN3/DZIP1/KLHL10
I-II	fertilization	1.975e-11	SERPINA5/TNP1/AKAP4/SMCP/PRND/CLGN/TRIM36/YBX3/CCDC136/H3F3B/SYCP2/B4GALT1/ROPN1B/HSPA1L/ADAM2/KDM5B/TEX101/WBP2NL/SPACA7/PLCZ1/UBE2Q1/ZPBP2/AKAP3/DKKL1/SPA17/KLHL10/ASH1L
I-II	oxidative phosphorylation	1.47298e-10	ATP6/COX1/COX2/COX3/CYTB/ND1/ND2/ND4/ND3/ND5/NUPR1/ATP8/ATP5F1E/ATP5ME/NDUFA1/ATP5F1A/UQCRH/RHOA/COX6C/AFG1L/NDUFB7/NDUFA4/NDUFA5
I-II	single fertilization	5.97283e-10	SERPINA5/TNP1/AKAP4/SMCP/PRND/CLGN/TRIM36/CCDC136/H3F3B/B4GALT1/ROPN1B/HSPA1L/ADAM2/KDM5B/TEX101/WBP2NL/SPACA7/PLCZ1/ZPBP2/AKAP3/DKKL1/SPA17/ASH1L
I-II	ATP metabolic process	1.89459e-09	ATP6/COX1/COX2/COX3/CYTB/ND1/ND2/ND4/ND3/ND5/NUPR1/TPR/ATP8/ATP5F1E/ATP5ME/PGK2/NDUFA1/ATP5F1A/UQCRH/PARP1/HK1/RHOA/GAPDHS/PFKP/ATP5IF1/COX6C/LDHC/AFG1L/NDUFB7/GUK1/NDUFA4/NDUFA5
I-II	chromatin remodeling	5.46867e-09	TNP1/NASP/PTMA/SMARCA1/TPR/H3F3B/SMARCA5/NPM1/BPTF/HDAC2/BAZ1B/SMARCD2/PIWIL1/HIST1H4C/CBX3/HIST1H2BA/SYCP3/KNL1/CHD4/RBBP7/BRDT/HNRNPC/BAZ2A
I-II	protein-DNA complex subunit organization	1.19442e-08	TNP1/NASP/PTMA/RPL23/HMGB2/SENP6/NAP1L1/DDB1/TSPYL2/H3F3B/SMARCA5/NPM1/PARP1/SMARCD2/ANP32B/HP1BP3/PIWIL1/HIST1H4C/HIST1H2BA/UBC/SYCP3/RPS27A/UBB/KNL1/RBBP7/BRDT/SUPT16H/BAZ2A
I-II	purine ribonucleoside triphosphate metabolic process	1.79309e-08	ATP6/COX1/COX2/COX3/CYTB/ND1/ND2/ND4/ND3/ND5/NUPR1/TPR/ATP8/ATP5F1E/ATP5ME/PGK2/NDUFA1/ATP5F1A/UQCRH/PARP1/HK1/RHOA/GAPDHS/PFKP/ATP5IF1/COX6C/LDHC/AFG1L/NDUFB7/GUK1/NDUFA4/NDUFA5
I-II	purine ribonucleoside monophosphate metabolic process	2.21224e-08	ATP6/COX1/COX2/COX3/CYTB/ND1/ND2/ND4/ND3/ND5/NUPR1/TPR/ATP8/ATP5F1E/ATP5ME/PGK2/NDUFA1/ATP5F1A/UQCRH/PARP1/HK1/RHOA/GAPDHS/PFKP/ATP5IF1/COX6C/LDHC/AFG1L/NDUFB7/GUK1/NDUFA4/NDUFA5
I-II	purine nucleoside monophosphate metabolic process	2.31894e-08	ATP6/COX1/COX2/COX3/CYTB/ND1/ND2/ND4/ND3/ND5/NUPR1/TPR/ATP8/ATP5F1E/ATP5ME/PGK2/NDUFA1/ATP5F1A/UQCRH/PARP1/HK1/RHOA/GAPDHS/PFKP/ATP5IF1/COX6C/LDHC/AFG1L/NDUFB7/GUK1/NDUFA4/NDUFA5
I-II	ribonucleoside triphosphate metabolic process	2.35762e-08	ATP6/COX1/COX2/COX3/CYTB/ND1/ND2/ND4/ND3/ND5/NUPR1/TPR/ATP8/ATP5F1E/ATP5ME/PGK2/NDUFA1/ATP5F1A/UQCRH/PARP1/HK1/RHOA/GAPDHS/PFKP/ATP5IF1/COX6C/LDHC/AFG1L/NDUFB7/GUK1/NDUFA4/NDUFA5
I-II	ATP-dependent chromatin remodeling	2.35762e-08	TNP1/NASP/PTMA/SMARCA1/SMARCA5/NPM1/HDAC2/SMARCD2/PIWIL1/HIST1H4C/HIST1H2BA/SYCP3/KNL1/CHD4/RBBP7/HNRNPC
I-II	purine nucleoside triphosphate metabolic process	2.68243e-08	ATP6/COX1/COX2/COX3/CYTB/ND1/ND2/ND4/ND3/ND5/NUPR1/TPR/ATP8/ATP5F1E/ATP5ME/PGK2/NDUFA1/ATP5F1A/UQCRH/PARP1/HK1/RHOA/GAPDHS/PFKP/ATP5IF1/COX6C/LDHC/AFG1L/NDUFB7/GUK1/NDUFA4/NDUFA5
I-II	nucleoside monophosphate metabolic process	5.38256e-08	ATP6/COX1/COX2/COX3/CYTB/ND1/ND2/ND4/ND3/ND5/NUPR1/TPR/ATP8/ATP5F1E/ATP5ME/PGK2/NDUFA1/ATP5F1A/UQCRH/PARP1/HK1/RAD50/RHOA/GAPDHS/PFKP/ATP5IF1/COX6C/LDHC/AFG1L/NDUFB7/GUK1/NDUFA4/NDUFA5
I-II	ribonucleoside monophosphate metabolic process	5.52303e-08	ATP6/COX1/COX2/COX3/CYTB/ND1/ND2/ND4/ND3/ND5/NUPR1/TPR/ATP8/ATP5F1E/ATP5ME/PGK2/NDUFA1/ATP5F1A/UQCRH/PARP1/HK1/RHOA/GAPDHS/PFKP/ATP5IF1/COX6C/LDHC/AFG1L/NDUFB7/GUK1/NDUFA4/NDUFA5
I-II	DNA packaging	6.12961e-08	PRM1/PRM2/TNP1/NASP/TPR/HMGB2/SMC4/NAP1L1/TOP2A/TSPYL2/H3F3B/SMARCA5/NPM1/ANP32B/HP1BP3/PIWIL1/HIST1H4C/HIST1H2BA/SYCP3/H1FNT/KNL1/SYCP1/RBBP7/ASH1L
III-IV	DNA conformation change	9.8307e-12	PRM1/PRM2/TNP1/ANP32B/HNRNPA2B1/TOP2A/NASP/PARP1/SMARCA1/HMGB2/CHD4/DDB1/TSPYL2/H1FNT/SMC4/XRCC6/SYCP3/UBC/SETX/HP1BP3/TOP1/HIST1H4C/NPM1/SMARCA5/TPR/RBBP7/RPS27A/SYCP1/KAT6B/PAF1
III-IV	spermatid development	2.85481e-09	TNP1/ODF2/TCP11/HMGB2/CABYR/ROPN1L/ROPN1B/CAPZA3/TSSK2/ADAD1/ROPN1/H1FNT/SYCP3/TMF1/FSCN3/HSPA2/SYCP1/SPINK2/SMARCA2
III-IV	spermatid differentiation	6.01273e-09	TNP1/ODF2/TCP11/HMGB2/CABYR/ROPN1L/ROPN1B/CAPZA3/TSSK2/ADAD1/ROPN1/H1FNT/SYCP3/TMF1/FSCN3/HSPA2/SYCP1/SPINK2/SMARCA2
III-IV	chromatin remodeling	6.48548e-09	TNP1/NASP/HDAC2/SMARCA1/SMARCD2/BPTF/PTMA/CHD4/HNRNPC/CBX3/SYCP3/BRDT/TOP1/HIST1H4C/NPM1/SMARCA5/TPR/RBBP7/BAZ1B/SMARCA2
III-IV	cellular process involved in reproduction in multicellular organism	3.01929e-07	TNP1/SERPINA5/ODF2/TOP2A/TCP11/HMGB2/CABYR/ROPN1L/ROPN1B/CAPZA3/TSSK2/ADAD1/PTN/ROPN1/H1FNT/DZIP1/SYCP3/TMF1/BRDT/FSCN3/RPS6/HSPA2/SYCP1/SPINK2/SYCP2/SMARCA2
III-IV	DNA packaging	3.01929e-07	PRM1/PRM2/TNP1/ANP32B/TOP2A/NASP/HMGB2/TSPYL2/H1FNT/SMC4/SYCP3/HP1BP3/HIST1H4C/NPM1/SMARCA5/TPR/RBBP7/SYCP1/KAT6B/PAF1
III-IV	germ cell development	3.50449e-07	TNP1/ODF2/TCP11/HMGB2/CABYR/ROPN1L/ROPN1B/CAPZA3/TSSK2/ADAD1/PTN/ROPN1/H1FNT/DZIP1/SYCP3/TMF1/FSCN3/RPS6/HSPA2/SYCP1/SPINK2/SMARCA2
III-IV	protein-DNA complex subunit organization	3.92858e-07	TNP1/ANP32B/NASP/PARP1/SMARCD2/HMGB2/PTMA/DDB1/TSPYL2/SYCP3/UBC/BRDT/HP1BP3/HIST1H4C/NPM1/SMARCA5/RPL23/RBBP7/RPS27A/SUPT16H/KAT6B/PAF1
III-IV	ATP-dependent chromatin remodeling	4.8662e-07	TNP1/NASP/HDAC2/SMARCA1/SMARCD2/PTMA/CHD4/HNRNPC/SYCP3/HIST1H4C/NPM1/SMARCA5/RBBP7
III-IV	ATP metabolic process	2.05657e-06	ATP6/COX1/COX2/COX3/CYTB/ND4/ND1/ND2/ND5/ND3/PARP1/NUPR1/PGK2/RHOA/PFKP/RANBP2/ATP5F1A/TPR/LDHC/GAPDHS/ATP5ME/ATP5IF1/ATP5F1E
III-IV	nucleosome organization	4.0864e-06	TNP1/ANP32B/NASP/SMARCD2/HMGB2/PTMA/TSPYL2/SYCP3/BRDT/HP1BP3/HIST1H4C/NPM1/SMARCA5/RBBP7/SUPT16H/KAT6B/PAF1
III-IV	regulation of mRNA metabolic process	4.0864e-06	VIM/YBX3/HNRNPA2B1/YBX1/HNRNPR/HNRNPC/PABPC1/UBC/CIRBP/RBM25/PSMD1/NPM1/HNRNPU/PSMF1/YWHAB/CARHSP1/RPS27A/DDX5/SON/PAF1/REST/PSMD4
III-IV	oxidative phosphorylation	6.19425e-06	ATP6/COX1/COX2/COX3/CYTB/ND4/ND1/ND2/ND5/ND3/NUPR1/RHOA/ATP5F1A/ATP5ME/ATP5F1E
III-IV	purine ribonucleoside triphosphate metabolic process	9.40022e-06	ATP6/COX1/COX2/COX3/CYTB/ND4/ND1/ND2/ND5/ND3/PARP1/NUPR1/PGK2/RHOA/PFKP/RANBP2/ATP5F1A/TPR/LDHC/GAPDHS/ATP5ME/ATP5IF1/ATP5F1E
III-IV	purine ribonucleoside monophosphate metabolic process	1.08132e-05	ATP6/COX1/COX2/COX3/CYTB/ND4/ND1/ND2/ND5/ND3/PARP1/NUPR1/PGK2/RHOA/PFKP/RANBP2/ATP5F1A/TPR/LDHC/GAPDHS/ATP5ME/ATP5IF1/ATP5F1E
III-IV	purine nucleoside monophosphate metabolic process	1.10494e-05	ATP6/COX1/COX2/COX3/CYTB/ND4/ND1/ND2/ND5/ND3/PARP1/NUPR1/PGK2/RHOA/PFKP/RANBP2/ATP5F1A/TPR/LDHC/GAPDHS/ATP5ME/ATP5IF1/ATP5F1E
III-IV	regulation of mRNA stability	1.10494e-05	VIM/YBX3/YBX1/HNRNPR/HNRNPC/PABPC1/UBC/CIRBP/PSMD1/NPM1/HNRNPU/PSMF1/YWHAB/CARHSP1/RPS27A/PSMD4
III-IV	ribonucleoside triphosphate metabolic process	1.10494e-05	ATP6/COX1/COX2/COX3/CYTB/ND4/ND1/ND2/ND5/ND3/PARP1/NUPR1/PGK2/RHOA/PFKP/RANBP2/ATP5F1A/TPR/LDHC/GAPDHS/ATP5ME/ATP5IF1/ATP5F1E
III-IV	purine nucleoside triphosphate metabolic process	1.20179e-05	ATP6/COX1/COX2/COX3/CYTB/ND4/ND1/ND2/ND5/ND3/PARP1/NUPR1/PGK2/RHOA/PFKP/RANBP2/ATP5F1A/TPR/LDHC/GAPDHS/ATP5ME/ATP5IF1/ATP5F1E
III-IV	regulation of RNA stability	1.57172e-05	VIM/YBX3/YBX1/HNRNPR/HNRNPC/PABPC1/UBC/CIRBP/PSMD1/NPM1/HNRNPU/PSMF1/YWHAB/CARHSP1/RPS27A/PSMD4
V-VI	DNA conformation change	2.92324e-15	HNRNPA2B1/PRM1/PRM2/SMARCA5/TNP1/SMARCA1/ATRX/NASP/TPR/RBBP7/HMGB2/SMC4/ANP32B/RAD50/TOP2A/UBC/NPM1/ASH1L/KAT6B/SETX/NAP1L1/RSF1/HIST1H2BA/RPS27A/HP1BP3/H1FNT/NAP1L4/SYCP1/SYCP3/KNL1/HIST1H4C/TOP1/DDB1/CHD4/TSPYL2
V-VI	DNA packaging	9.61333e-12	PRM1/PRM2/SMARCA5/TNP1/ATRX/NASP/TPR/RBBP7/HMGB2/SMC4/ANP32B/TOP2A/NPM1/ASH1L/KAT6B/NAP1L1/RSF1/HIST1H2BA/HP1BP3/H1FNT/NAP1L4/SYCP1/SYCP3/KNL1/HIST1H4C/TSPYL2
V-VI	protein-DNA complex subunit organization	3.25242e-11	RPL23/SMARCA5/TNP1/ATRX/NASP/RBBP7/HMGB2/PTMA/ANP32B/UBC/NPM1/KAT6B/NAP1L1/RSF1/HIST1H2BA/SUPT16H/SETD2/RPS27A/HP1BP3/SENP6/NAP1L4/CENPF/SYCP3/KNL1/HIST1H4C/SMARCD2/DDB1/TSPYL2
V-VI	spermatid development	7.69189e-10	TNP1/TCP11/HMGB2/ODF2/TSSK2/CABYR/UBE2J1/CAPZA3/ROPN1/HIST1H2BA/FSCN3/HSPA2/ROPN1L/CCDC136/H1FNT/SMARCA2/SYCP1/SYCP3/KNL1/ROPN1B
V-VI	nucleosome organization	8.53916e-10	SMARCA5/TNP1/ATRX/NASP/RBBP7/HMGB2/PTMA/ANP32B/NPM1/KAT6B/NAP1L1/RSF1/HIST1H2BA/SUPT16H/SETD2/HP1BP3/NAP1L4/SYCP3/KNL1/HIST1H4C/SMARCD2/TSPYL2
V-VI	spermatid differentiation	1.62655e-09	TNP1/TCP11/HMGB2/ODF2/TSSK2/CABYR/UBE2J1/CAPZA3/ROPN1/HIST1H2BA/FSCN3/HSPA2/ROPN1L/CCDC136/H1FNT/SMARCA2/SYCP1/SYCP3/KNL1/ROPN1B
V-VI	chromatin remodeling	1.99539e-09	SMARCA5/TNP1/SMARCA1/ATRX/NASP/TPR/RBBP7/PTMA/NPM1/BPTF/RSF1/HIST1H2BA/HDAC2/SMARCA2/SYCP3/KNL1/HIST1H4C/TOP1/SMARCD2/BAZ1B/CHD4
V-VI	ATP-dependent chromatin remodeling	7.99315e-09	SMARCA5/TNP1/SMARCA1/NASP/RBBP7/PTMA/NPM1/RSF1/HIST1H2BA/HDAC2/SYCP3/KNL1/HIST1H4C/SMARCD2/CHD4
V-VI	chromatin assembly or disassembly	2.31182e-08	SMARCA5/TNP1/ATRX/NASP/TPR/RBBP7/HMGB2/ANP32B/NPM1/KAT6B/NAP1L1/RSF1/HIST1H2BA/SUPT16H/HP1BP3/NAP1L4/KNL1/HIST1H4C/SMARCD2/BAZ1B/TSPYL2
V-VI	ribonucleoprotein complex biogenesis	7.14473e-08	HSP90AA1/HSP90AB1/RPL11/RPS24/RPS6/RPL27/RPS19/DYNC1H1/RPL26/RPS16/BUD23/RPL13A/PSIP1/NPM1/RPS23/SRSF5/DDX17/SETX/YTHDC1/RPL38/RPS14/EIF5/SCAF11/GNL2/EIF3A/MAPT/SF3B1/DDX21/GLUL/CIRBP
V-VI	RNA splicing	1.31303e-07	HNRNPA2B1/LUC7L3/RBM25/HNRNPH3/ZC3H13/SON/PNN/HTATSF1/HNRNPU/ZNF638/RBM39/PSIP1/SRRM2/DDX46/PPIG/DDX5/HNRNPM/SRSF5/DDX17/FUS/SETX/YTHDC1/SFPQ/PRDX6/SRSF11/HNRNPD/SCAF11/U2AF1/SF3B1/DDX42/U2SURP/YBX1
V-VI	germ cell development	1.51451e-07	TNP1/RPS6/TCP11/HMGB2/ODF2/TSSK2/CABYR/UBE2J1/CAPZA3/ROPN1/HIST1H2BA/FSCN3/HSPA2/ROPN1L/CCDC136/H1FNT/SMARCA2/SYCP1/DIAPH2/SYCP3/KNL1/ROPN1B/PTN
V-VI	cellular process involved in reproduction in multicellular organism	1.61949e-07	SERPINA5/TNP1/RPS6/TCP11/HMGB2/TOP2A/ODF2/TSSK2/CABYR/UBE2J1/CAPZA3/ROPN1/HIST1H2BA/SYCP2/FSCN3/HSPA2/ROPN1L/CCDC136/H1FNT/SMARCA2/SPACA3/SYCP1/DIAPH2/SYCP3/KNL1/ROPN1B/PTN
V-VI	cytoplasmic translation	1.94506e-07	RPL11/RPS21/RPL18/RPL13A/RPL36/RPL30/RPS23/RPL19/RPL38/EIF5/RPL8/EIF3A/YBX3
V-VI	oxidative phosphorylation	2.44667e-07	ATP6/COX1/COX2/COX3/CYTB/ND1/ND2/ND3/ND4/ND5/NUPR1/COX6C/ATP5ME/ATP5F1E/PARK7/NDUFS5/ATP8
V-VI	protein-DNA complex assembly	3.8378e-07	SMARCA5/ATRX/NASP/RBBP7/HMGB2/ANP32B/UBC/NPM1/KAT6B/NAP1L1/RSF1/HIST1H2BA/RPS27A/HP1BP3/SENP6/NAP1L4/CENPF/KNL1/HIST1H4C/DDB1/TSPYL2
V-VI	RNA splicing, via transesterification reactions with bulged adenosine as nucleophile	4.44261e-07	HNRNPA2B1/RBM25/HNRNPH3/SON/PNN/HTATSF1/HNRNPU/PSIP1/SRRM2/DDX46/DDX5/HNRNPM/SRSF5/DDX17/FUS/SETX/YTHDC1/SFPQ/PRDX6/SRSF11/HNRNPD/SCAF11/U2AF1/SF3B1/DDX42/U2SURP/YBX1
V-VI	mRNA splicing, via spliceosome	4.44261e-07	HNRNPA2B1/RBM25/HNRNPH3/SON/PNN/HTATSF1/HNRNPU/PSIP1/SRRM2/DDX46/DDX5/HNRNPM/SRSF5/DDX17/FUS/SETX/YTHDC1/SFPQ/PRDX6/SRSF11/HNRNPD/SCAF11/U2AF1/SF3B1/DDX42/U2SURP/YBX1
V-VI	RNA splicing, via transesterification reactions	5.5326e-07	HNRNPA2B1/RBM25/HNRNPH3/SON/PNN/HTATSF1/HNRNPU/PSIP1/SRRM2/DDX46/DDX5/HNRNPM/SRSF5/DDX17/FUS/SETX/YTHDC1/SFPQ/PRDX6/SRSF11/HNRNPD/SCAF11/U2AF1/SF3B1/DDX42/U2SURP/YBX1
V-VI	ribonucleoprotein complex subunit organization	8.52557e-07	HSP90AA1/HSP90AB1/RPL11/RPS19/DYNC1H1/KIF5B/RPL13A/PSIP1/NPM1/RPS23/SRSF5/SETX/YTHDC1/RPL38/RPS14/EIF5/SCAF11/EIF3A/MAPT/SF3B1/CIRBP
