## Supplemental Table 3 for "Dissecting Mammalian Spermatogenesis Using Spatial Transcriptomics"

### Sheet: ES
	avg_logFC	pct.1	pct.2	p_val_adj
mt-Rnr2	1.78607	0.66	0.453	0
mt-Rnr1	1.60982	0.468	0.263	0
Malat1	1.43562	0.221	0.065	0
Gstm5	-0.260374	0.579	0.826	0
Spz1	-0.264376	0.58	0.816	0
Smcp	-0.278238	0.813	0.953	0
Fhl4	-0.279278	0.482	0.744	0
Rnf138	-0.287187	0.334	0.586	0
Gsg1	-0.293705	0.708	0.907	0
Spata6	-0.304994	0.435	0.679	0
Lelp1	-0.308461	0.313	0.552	0
Pgk2	-0.314519	0.487	0.758	0
Fam71f2	-0.31809	0.407	0.658	0
2610318N02Rik	-0.325617	0.331	0.574	0
4933411K16Rik	-0.353418	0.579	0.828	0
Spata18	-0.357744	0.425	0.699	0
Odf1	-0.378654	0.645	0.882	0
Prm1	-0.400784	0.935	0.982	0
Prm2	-0.451658	0.987	0.999	0
Tcp11	-0.263688	0.514	0.761	2.6e-303
4930571K23Rik	-0.282479	0.516	0.767	7.32e-302
Ube2j1	-0.309227	0.321	0.558	1.06e-298
4930453N24Rik	-0.257505	0.375	0.625	1.69e-298
Ubb	-0.255629	0.414	0.662	3.99e-298
Psma6	-0.267144	0.322	0.551	9.05e-280
Rnf38	-0.293342	0.241	0.456	2.46e-279
Prr30	-0.313201	0.24	0.451	2.63e-276
Spata3	-0.27479	0.368	0.604	2.81e-274
Fam46c	-0.285631	0.279	0.491	1.71e-257
Cdrt4	-0.260633	0.278	0.491	1.21e-253
Gm498	-0.283816	0.165	0.33	2.2e-212
4921507P07Rik	-0.29511	0.189	0.351	1.94e-192
Spcs1	-0.25019	0.116	0.245	1.72e-169
Paqr5	-0.259026	0.108	0.226	7.67e-154
Nasp	0.524481	0.361	0.359	4.53e-13
Hspa5	0.27411	0.099	0.132	1.62e-10
Eif5b	0.557074	0.167	0.143	1.69e-10
Cmss1	0.474512	0.401	0.399	3.6e-09
Prm3	0.302259	0.631	0.735	1.46e-07
Larp1b	0.259974	0.189	0.235	2.19e-07
Rbm25	0.502523	0.124	0.104	8.63e-07
Uqcrq	0.262464	0.247	0.305	1.31e-06
Rbbp6	0.456623	0.114	0.095	2.61e-06
1700092M07Rik	0.27962	0.335	0.415	4.81e-06
Adam32	0.255578	0.258	0.315	6.59e-06
Rpgrip1	0.260579	0.347	0.43	6.71e-06
mt-Nd1	0.673666	0.177	0.162	8.18e-06
Gkap1	0.289064	0.231	0.282	2.22e-05
Lars2	0.283217	0.232	0.277	2.54e-05
Ift74	0.266512	0.173	0.21	0.000148575
Ccer1	0.388162	0.399	0.423	0.0014658
Clgn	0.294644	0.217	0.262	0.00202479
Larp7	0.251098	0.174	0.208	0.00542181
Enkur	0.30502	0.143	0.172	0.00803939
Lrrcc1	0.251125	0.138	0.164	0.0287169
Cfap36	0.290426	0.223	0.266	0.0317922
Serf1	0.275053	0.376	0.457	0.038038
Gm20388	0.265276	0.106	0.128	0.0467208

### Sheet: RS
	avg_logFC	pct.1	pct.2	p_val_adj
mt-Rnr2	1.42581	0.69	0.495	0
mt-Rnr1	1.36447	0.527	0.296	9.74e-295
Malat1	1.13361	0.318	0.123	1.63e-207
Ubb	-0.399155	0.519	0.756	7.68e-203
Gstm5	-0.273452	0.56	0.76	8e-135
Fhl4	-0.29087	0.504	0.703	4.05e-120
Mael	-0.291461	0.42	0.622	3.78e-112
Ubc	-0.343073	0.339	0.529	1.6e-107
Pgk2	-0.26039	0.448	0.641	4.99e-102
Fbp1	-0.292352	0.271	0.433	3.95e-78
Hspa2	-0.261442	0.378	0.542	7.43e-73
1700086L19Rik	-0.30173	0.236	0.384	4.16e-72
Rplp0	-0.259215	0.209	0.351	2.03e-67
Ldha	-0.287686	0.223	0.364	5.81e-66
Gk2	-0.269362	0.223	0.358	2.25e-61
Ghitm	-0.270989	0.193	0.323	2.4e-60
Spcs1	-0.303401	0.145	0.257	6.5e-56
Ube2d2b	-0.312941	0.135	0.245	4.24e-55
Vdac2	-0.252214	0.287	0.423	7.53e-55
Ube2d3	-0.283222	0.176	0.294	4e-54
Gm3448	-0.30403	0.079	0.164	1.25e-47
Snx3	-0.260086	0.122	0.22	9.83e-46
Srp14	-0.272654	0.089	0.169	2.22e-40
AA467197	-0.267827	0.129	0.218	9.81e-39
Lamp1	-0.264726	0.123	0.21	1.01e-36
Syngr4	-0.27096	0.12	0.203	1.35e-35
Eef1a1	-0.28513	0.066	0.133	2.83e-34
Actrt2	-0.301627	0.111	0.19	3.52e-33
Clu	-0.256679	0.072	0.139	5.94e-33
Ccin	-0.254969	0.066	0.13	4.12e-32
Pabpc6	-0.316198	0.118	0.189	5.2e-28
Akap9	0.548248	0.106	0.058	1.12e-24
Fsip2	0.465615	0.365	0.317	1.02e-18
4931409K22Rik	0.537298	0.206	0.157	4.87e-16
M1ap	0.496473	0.276	0.23	4.95e-15
Ctnna3	0.632158	0.144	0.102	1.13e-14
1700020G17Rik	0.480633	0.112	0.073	3.51e-14
Rbbp6	0.391364	0.305	0.262	1.57e-12
Smg6	0.442836	0.125	0.086	1.92e-12
Lrriq1	0.417589	0.165	0.122	2e-12
Dnah3	0.476322	0.159	0.119	9.84e-11
Cmss1	0.498612	0.417	0.386	9.46e-08
Col22a1	0.422725	0.227	0.197	4.33e-05
Tex15	0.39019	0.119	0.091	8.23e-05
Eif5b	0.347733	0.435	0.433	9.43e-05
Adgb	0.331104	0.139	0.111	0.000183226
Armc4	0.399309	0.116	0.091	0.00114863
Hydin	0.260739	0.106	0.084	0.0149147
Fam208b	0.314833	0.158	0.134	0.0163049
Sox6	0.377608	0.133	0.111	0.0362589

### Sheet: SPC
	avg_logFC	pct.1	pct.2	p_val_adj
mt-Rnr2	1.21425	0.709	0.55	0
Ldhc	-0.321236	0.76	0.933	0
Ubb	-0.514845	0.479	0.766	0
mt-Rnr1	1.18815	0.541	0.356	1.13e-296
Mael	-0.402221	0.377	0.622	6.41e-243
Fhl4	-0.32974	0.419	0.641	1.18e-196
Gstm5	-0.302549	0.479	0.695	5.42e-196
Hspa2	-0.354222	0.369	0.591	7.77e-191
Spata4	-0.347645	0.365	0.583	2.23e-186
Rplp0	-0.428568	0.207	0.398	3.55e-174
Ybx1	-0.276308	0.424	0.636	1.11e-157
Fbp1	-0.385737	0.237	0.422	2.5e-156
Cmtm2a	-0.346314	0.272	0.465	1.27e-154
Gm11837	-0.362826	0.26	0.449	4.95e-151
Lypd4	-0.333557	0.267	0.456	7.99e-151
Malat1	1.09786	0.269	0.131	5.24e-143
Ldha	-0.407345	0.225	0.4	1.25e-140
Ggnbp1	-0.258959	0.392	0.585	1.09e-132
Vdac2	-0.322405	0.261	0.436	3.17e-132
Tbpl1	-0.347199	0.211	0.374	6.96e-129
Sccpdh	-0.369249	0.199	0.358	1.11e-123
Dmrtb1	-0.271172	0.31	0.486	2.33e-123
Ube2d2b	-0.394809	0.124	0.259	3.85e-119
1700028J19Rik	-0.33184	0.204	0.36	4.6e-116
Chrac1	-0.294662	0.213	0.365	3.42e-109
2020-03-11	-0.273453	0.262	0.423	1.87e-107
Syngr4	-0.327551	0.133	0.259	3.19e-101
Rnf32	-0.252023	0.229	0.379	2.28e-99
Srp14	-0.278285	0.145	0.273	2.42e-99
Hspa5	-0.287119	0.256	0.407	5.52e-96
Pabpc2	-0.300373	0.241	0.387	1.41e-95
Calm2	-0.291297	0.258	0.408	1.27e-94
Hagh	-0.30507	0.137	0.26	3.9e-93
Gk2	-0.313622	0.172	0.301	1.24e-91
Mtch2	-0.283343	0.171	0.301	2.13e-91
Gabarap	-0.272995	0.223	0.365	1.78e-89
Wbp11	-0.289758	0.215	0.35	2.38e-89
Ndufaf3	-0.279355	0.15	0.272	9.32e-87
Clu	-0.419181	0.097	0.199	3.3e-86
Ubc	-0.251891	0.199	0.332	4.66e-86
Exosc5	-0.333685	0.111	0.219	7.49e-86
Ube2d3	-0.330231	0.11	0.217	5.6e-85
Dnajb1	-0.258872	0.167	0.291	6.04e-85
Spcs1	-0.353413	0.108	0.215	1.09e-84
4930544G11Rik	-0.352422	0.102	0.205	2.14e-84
Tmbim7	-0.287575	0.138	0.254	4.2e-84
AA467197	-0.266258	0.155	0.275	2.66e-83
Calr	-0.386232	0.135	0.246	3.97e-81
1700012B09Rik	-0.301496	0.135	0.248	1.19e-80
Crat	-0.273084	0.222	0.355	1.34e-80
Cst9	-0.487167	0.037	0.108	1.48e-80
Gm3448	-0.325406	0.069	0.158	9.12e-80
Cct8	-0.379878	0.081	0.174	7.11e-79
Sin3b	-0.307548	0.13	0.237	3.78e-77
Csnk1a1	-0.25046	0.196	0.319	1e-75
Med28	-0.286598	0.099	0.195	1.93e-74
Pcbp2	-0.280855	0.154	0.265	6.45e-74
Fam216a	-0.298303	0.093	0.185	1.48e-72
Tomm22	-0.272889	0.122	0.223	3.53e-71
Atp5b	-0.25608	0.118	0.218	3.82e-71
Cdkn3	-0.264591	0.118	0.217	7.77e-71
Ran	-0.342631	0.073	0.154	1.51e-66
Npm1	-0.251869	0.113	0.208	3.15e-66
Cops4	-0.250947	0.12	0.217	5.93e-66
Sycp3	-0.420619	0.106	0.197	6.11e-66
Arpc5l	-0.325178	0.117	0.209	4.44e-63
Eef1a1	-0.313544	0.078	0.158	5.65e-62
Pdzd9	-0.260548	0.084	0.165	2.09e-61
Tprgl	-0.269779	0.086	0.166	3.03e-56
Nubp2	-0.254173	0.096	0.177	1.04e-55
Gtf2a1l	-0.300237	0.103	0.186	1.12e-55
Trim28	-0.286236	0.097	0.178	2.24e-55
Pnpla2	-0.306972	0.071	0.143	3.27e-54
Ly6k	-0.333343	0.074	0.146	3.39e-54
Cenpn	-0.272628	0.063	0.131	6.2e-53
Tmem60	-0.262203	0.06	0.126	2.3e-52
Dcaf7	-0.256501	0.086	0.16	1.08e-50
Ndufb8	-0.274917	0.074	0.144	8.25e-50
Kcnmb4	-0.307872	0.06	0.124	7.74e-49
Chchd2	-0.254617	0.088	0.161	8.53e-48
1700029P11Rik	-0.289662	0.086	0.157	8.17e-47
Plk1	-0.282076	0.052	0.11	1.31e-45
Mff	-0.253986	0.087	0.158	2.26e-45
Strap	-0.254468	0.072	0.137	5.49e-45
Birc5	-0.262882	0.068	0.13	4.57e-44
Vdac3	-0.297676	0.052	0.108	4.69e-43
Gm14244	0.725906	0.145	0.083	6.36e-43
Hspa9	-0.260678	0.114	0.19	7.07e-43
Cep72	-0.251815	0.064	0.124	8.89e-43
Tex101	-0.399627	0.055	0.112	9.86e-43
Ccpg1os	-0.271056	0.075	0.138	3.52e-42
Sod2	-0.292762	0.059	0.117	7.37e-42
Tollip	-0.255934	0.066	0.126	1e-40
Nxt1	-0.254068	0.107	0.179	1.19e-40
Med9	-0.257619	0.078	0.142	2.23e-40
Ccnb2	-0.261791	0.068	0.128	3.98e-40
Fam195b	-0.270081	0.07	0.129	8.38e-38
Ranbp1	-0.267905	0.068	0.125	1.25e-36
Cmss1	0.72771	0.389	0.332	4.29e-33
Me1	-0.258262	0.075	0.131	7.63e-33
Surf4	-0.252787	0.061	0.109	9.42e-29
M1ap	0.63339	0.11	0.067	2.81e-24
Ctnna3	0.670666	0.136	0.091	3.49e-22
Cylc2	0.53831	0.186	0.136	1.95e-21
Prm3	0.535004	0.385	0.368	1.87e-12
Magi2	0.66718	0.125	0.094	1.04e-10
Agbl4	0.49723	0.125	0.101	3.92e-05
Ccdc91	0.501417	0.268	0.249	5.25e-05
Gphn	0.591919	0.158	0.133	0.000309584
Ccdc108	0.351994	0.147	0.123	0.000338123
Macrod2	0.517279	0.102	0.082	0.00102513
Gm15564	0.518908	0.112	0.091	0.00220738
1700027A15Rik	0.496381	0.302	0.293	0.00598604
Dnah2	0.399106	0.106	0.087	0.0106355
Lars2	0.574296	0.215	0.195	0.0331927

### Sheet: Sertoli
	p_val	avg_logFC	pct.1	pct.2	p_val_adj
Clu	1.71e-119	-0.702319	0.196	0.507	3.88e-115
Ubb	5.22e-100	-0.553774	0.27	0.568	1.18e-95
mt-Rnr2	4e-74	0.882044	0.707	0.667	9.07e-70
Ldhc	8.77e-71	-0.321591	0.512	0.786	1.99e-66
Calm1	1.88e-64	-0.430456	0.192	0.418	4.26e-60
Hspa2	7.71e-57	-0.4261	0.162	0.359	1.75e-52
Cst9	2.86e-55	-0.631654	0.064	0.207	6.48e-51
Mael	1.66e-54	-0.41206	0.179	0.38	3.76e-50
Ybx3	3.04e-54	-0.310263	0.312	0.548	6.9e-50
Rplp0	1.07e-53	-0.511788	0.105	0.271	2.42e-49
Tuba3b	3.44e-50	-0.358554	0.217	0.42	7.81e-46
Hspa5	6.92e-50	-0.466455	0.17	0.354	1.57e-45
Rsph1	2.45e-49	-0.313023	0.353	0.578	5.55e-45
Pabpc1	2.9e-49	-0.351224	0.236	0.446	6.59e-45
Ybx2	5.93e-47	-0.310958	0.246	0.457	1.35e-42
Smim24	7.3e-46	-0.280979	0.29	0.503	1.66e-41
Lyar	1.49e-45	-0.262687	0.411	0.639	3.39e-41
Tuba3a	3.25e-45	-0.327722	0.211	0.401	7.38e-41
Gstm5	1.12e-44	-0.310438	0.238	0.435	2.55e-40
Asrgl1	1.62e-44	-0.305953	0.23	0.424	3.68e-40
Calm2	4.14e-43	-0.428237	0.135	0.293	9.4e-39
Ubc	1.78e-41	-0.381546	0.123	0.273	4.03e-37
Ctsl	1.79e-41	-0.610362	0.059	0.174	4.06e-37
Gm11837	2.11e-41	-0.435098	0.11	0.254	4.79e-37
Spata4	1.02e-40	-0.2996	0.167	0.333	2.32e-36
Fhl4	1.1e-40	-0.31982	0.19	0.362	2.5e-36
Ldha	1.52e-40	-0.517741	0.075	0.198	3.44e-36
Cst3	2.35e-39	-0.468349	0.054	0.163	5.34e-35
Dkkl1	1.07e-38	-0.287528	0.138	0.292	2.43e-34
Hsp90b1	3.46e-38	-0.354258	0.181	0.343	7.84e-34
Hsp90ab1	3.87e-38	-0.262365	0.109	0.248	8.77e-34
Amhr2	6.6e-38	-0.553095	0.071	0.186	1.5e-33
Sin3b	2.47e-37	-0.317083	0.116	0.255	5.59e-33
Sparc	3.72e-37	-0.461829	0.071	0.187	8.43e-33
Rpl4	1.42e-35	-0.340496	0.135	0.276	3.22e-31
Ggnbp1	4.76e-35	-0.302228	0.164	0.316	1.08e-30
Cox4i1	6.69e-35	-0.369658	0.138	0.279	1.52e-30
Malat1	8.32e-34	1.0416	0.436	0.324	1.89e-29
Hrasls5	1.05e-33	-0.254936	0.227	0.396	2.39e-29
Hsbp1	1.46e-33	-0.292981	0.191	0.347	3.31e-29
Npm1	1.6e-33	-0.43651	0.064	0.168	3.63e-29
Aard	2.85e-33	-0.396499	0.078	0.189	6.47e-29
Crat	1.06e-30	-0.377126	0.071	0.174	2.4e-26
H3f3b	1.14e-30	-0.303097	0.115	0.238	2.58e-26
Vdac2	3.73e-30	-0.269726	0.115	0.238	8.46e-26
Dmrtb1	4.01e-30	-0.290117	0.113	0.235	9.09e-26
mt-Rnr1	1.24e-29	0.869643	0.516	0.449	2.82e-25
Psmb6	3.18e-29	-0.325788	0.085	0.191	7.21e-25
Tubb4b	1.31e-28	-0.302239	0.168	0.302	2.97e-24
Pcbp2	2.37e-28	-0.390288	0.085	0.189	5.38e-24
Psmc3	3.06e-28	-0.270097	0.161	0.294	6.94e-24
Lypd4	3.2e-28	-0.3139	0.111	0.227	7.25e-24
Pabpc2	2.13e-27	-0.348475	0.077	0.176	4.83e-23
Ddx25	2.78e-27	-0.300773	0.089	0.193	6.31e-23
Gstm1	3.67e-27	-0.328351	0.073	0.169	8.33e-23
Sub1	4.03e-27	-0.346298	0.077	0.175	9.13e-23
Eef1a1	1.26e-26	-0.488028	0.032	0.102	2.85e-22
Tbpl1	2.42e-26	-0.280121	0.079	0.177	5.48e-22
Nphp1	3.72e-26	-0.335921	0.125	0.239	8.44e-22
Itm2b	2.53e-25	-0.323469	0.056	0.14	5.74e-21
Cst12	2.89e-25	-0.26357	0.07	0.16	6.55e-21
Hagh	5.12e-25	-0.412239	0.051	0.131	1.16e-20
Srp14	9.61e-25	-0.399058	0.06	0.144	2.18e-20
Hdgf	1.08e-24	-0.423397	0.051	0.13	2.45e-20
Calr	1.44e-24	-0.371453	0.096	0.196	3.26e-20
1700037H04Rik	1.92e-24	-0.307599	0.076	0.168	4.35e-20
Tex101	2.47e-24	-0.353633	0.055	0.136	5.61e-20
Rnf32	3.59e-24	-0.364675	0.086	0.179	8.14e-20
Sycp3	1.02e-23	-0.317449	0.083	0.177	2.31e-19
Pabpc6	1.75e-23	-0.283152	0.094	0.191	3.96e-19
Cmtm2b	2.26e-23	-0.273518	0.134	0.245	5.12e-19
Syngr4	2.4e-23	-0.356084	0.047	0.121	5.44e-19
Atxn7l3b	1.08e-22	-0.323644	0.093	0.187	2.44e-18
Wbp11	3.64e-22	-0.29897	0.071	0.155	8.25e-18
Hnrnpa2b1	3.75e-22	-0.316212	0.131	0.236	8.5e-18
1700011E24Rik	4.78e-22	-0.266731	0.079	0.166	1.08e-17
1700008K24Rik	6.05e-22	-0.252135	0.059	0.138	1.37e-17
Phospho2	1.45e-21	-0.258923	0.059	0.137	3.3e-17
Limd2	2.2e-21	-0.27865	0.096	0.188	5e-17
Oscp1	3.01e-21	-0.345634	0.082	0.168	6.83e-17
Hspa4	3.45e-21	-0.312202	0.081	0.166	7.83e-17
Prkar1a	4.48e-21	-0.302941	0.044	0.112	1.02e-16
Gabarap	5.42e-21	-0.258023	0.099	0.192	1.23e-16
Adam3	1.84e-20	-0.273325	0.091	0.18	4.18e-16
Pdia3	3.99e-20	-0.420294	0.04	0.103	9.05e-16
Dazl	4.1e-20	-0.420735	0.045	0.112	9.31e-16
Psmd2	6.54e-20	-0.263572	0.068	0.145	1.48e-15
Cct8	6.89e-20	-0.398843	0.048	0.114	1.56e-15
Swi5	9.65e-20	-0.283128	0.069	0.146	2.19e-15
Cops4	2.97e-19	-0.334224	0.051	0.118	6.73e-15
Mrpl39	3.42e-19	-0.356508	0.041	0.102	7.75e-15
Cct2	4.2e-19	-0.361385	0.069	0.144	9.53e-15
Ankrd54	7.75e-19	-0.319617	0.075	0.152	1.76e-14
Gnas	1.24e-18	-0.261565	0.07	0.144	2.81e-14
Arl6ip1	1.37e-18	-0.327997	0.075	0.151	3.1e-14
Ndufaf3	1.56e-18	-0.324924	0.054	0.121	3.53e-14
Bscl2	1.59e-18	-0.277775	0.075	0.152	3.61e-14
Dnajb1	1.96e-18	-0.261121	0.061	0.132	4.44e-14
Atp5b	2.2e-18	-0.301763	0.064	0.136	4.99e-14
Zpbp2	2.54e-18	-0.29987	0.045	0.107	5.76e-14
1700010B08Rik	5.19e-18	-0.291309	0.043	0.103	1.18e-13
Cul3	6.14e-18	-0.290694	0.07	0.143	1.39e-13
Csnk2b	1.24e-17	-0.310588	0.063	0.132	2.82e-13
Morc2b	1.45e-17	-0.273116	0.042	0.102	3.29e-13
Smc6	1.53e-17	-0.273793	0.091	0.171	3.47e-13
Lrwd1	1.97e-17	-0.287965	0.045	0.106	4.47e-13
Ly6k	2.19e-17	-0.286193	0.051	0.113	4.96e-13
Eif3b	2.27e-17	-0.26527	0.072	0.145	5.16e-13
Gm2a	2.48e-17	-0.275581	0.05	0.112	5.63e-13
Eif1b	4.32e-17	-0.284591	0.061	0.129	9.81e-13
Cox8c	7.44e-17	-0.268971	0.067	0.136	1.69e-12
Cdkn3	8.04e-17	-0.347699	0.045	0.104	1.82e-12
Hrasls	9.82e-17	-0.279262	0.06	0.127	2.23e-12
Mesdc2	1.16e-16	-0.318034	0.049	0.11	2.64e-12
Spata1	1.93e-16	-0.295446	0.061	0.127	4.39e-12
Actr10	5.67e-16	-0.28678	0.059	0.122	1.29e-11
Usp2	6.5e-15	-0.282845	0.072	0.137	1.47e-10
Rp9	1.42e-14	-0.251094	0.061	0.121	3.23e-10
Ddx5	3.29e-14	-0.273254	0.064	0.124	7.46e-10
Hspa9	5.95e-14	-0.281648	0.056	0.113	1.35e-09
Usp1	2.58e-13	-0.298947	0.061	0.119	5.85e-09
Capns1	2.79e-13	-0.257775	0.055	0.11	6.33e-09
Rpn2	4.5e-13	-0.270074	0.062	0.119	1.02e-08
Hnrnpul1	4.5e-13	-0.301208	0.052	0.105	1.02e-08
1700086L19Rik	1.24e-12	-0.264767	0.051	0.102	2.81e-08
Senp2	1.46e-12	-0.250226	0.06	0.114	3.3e-08
Ccdc96	1.16e-11	-0.256506	0.068	0.123	2.62e-07
